# Reference-free Cell-type Annotation for Single-cell Transcriptomics using Deep Learning with a Weighted Graph Neural Network

**DOI:** 10.1101/2020.05.13.094953

**Authors:** Xin Shao, Haihong Yang, Xiang Zhuang, Jie Liao, Yueren Yang, Penghui Yang, Junyun Cheng, Xiaoyan Lu, Huajun Chen, Xiaohui Fan

**Author notes:** These authors have contributed equally to this work (Xin Shao, Haihong Yang).

## Abstract

Advances in single-cell RNA sequencing (scRNA-seq) have furthered the simultaneous classification of thousands of cells in a single assay based on transcriptome profiling. In most analysis protocols, single-cell type annotation relies on marker genes or RNA-seq profiles, resulting in poor extrapolation. Here, we introduce scDeepSort (https://github.com/ZJUFanLab/scDeepSort), a reference-free cell-type annotation tool for single-cell transcriptomics that uses a deep learning model with a weighted graph neural network. Using human and mouse scRNA-seq data resources, we demonstrate the feasibility of scDeepSort and its high accuracy in labeling 764,741 cells involving 56 human and 32 mouse tissues. Significantly, scDeepSort outperformed reference-dependent methods in annotating 76 external testing scRNA-seq datasets, including 126,384 cells (85.79%) from ten human tissues and 134,604 cells from 12 mouse tissues (81.30%). scDeepSort accurately revealed cell identities without prior reference knowledge, thus potentially providing new insights into mechanisms underlying biological processes, disease pathogenesis, and disease progression at a single-cell resolution.
