## Supplementary Table S2 for "Reference-free Cell-type Annotation for Single-cell Transcriptomics using Deep Learning with a Weighted Graph Neural Network"

### Sheet: human atlas
Species	Tissue	Training cell number	Tesing cell number	scDeepSort (no weight) right predicting number	scDeepSort (no weight) accuracy	scDeepSort right predicting number	scDeepSort accuracy
Human	Adipose	1084	270	244	0.903704	244	0.903704
Human	Adrenal_gland	6417	1604	1524	0.950125	1514	0.94389
Human	Artery	7585	1896	1807	0.953059	1785	0.941456
Human	Ascending_colon	1607	401	0	0	389	0.970075
Human	Bladder	3175	793	0	0	760	0.958386
Human	Bone_marrow	6913	1728	0	0	1599	0.925347
Human	Cerebellum	5739	1434	1407	0.981172	1415	0.98675
Human	Cervix	6414	1603	1585	0.988771	1591	0.992514
Human	Chorionic_villus	7862	1965	1941	0.987786	1941	0.987786
Human	Cord_blood	18778	4694	4385	0.934171	4418	0.941202
Human	Duodenum	3702	925	889	0.961081	896	0.968649
Human	Epityphlon	3547	886	795	0.897291	827	0.933409
Human	Esophagus	8995	2248	2163	0.962189	2171	0.965747
Human	Fallopian_tube	5220	1304	1259	0.965491	1249	0.957822
Human	Female_gonad	5466	1366	1165	0.852855	1186	0.868228
Human	Fetal_adrenal_gland	7628	1907	1775	0.930781	1768	0.927111
Human	Fetal_brain	10804	2700	2639	0.977407	2645	0.97963
Human	Fetal_calvaria	4039	1009	979	0.970268	985	0.976214
Human	Fetal_eye	1478	369	308	0.834688	311	0.842818
Human	Fetal_heart	6284	1570	1386	0.882803	1412	0.899363
Human	Fetal_intestine	18551	4637	4214	0.908777	4252	0.916972
Human	Fetal_kidney	17624	4405	4047	0.918729	4057	0.920999
Human	Fetal_liver	14217	3554	3208	0.902645	3231	0.909116
Human	Fetal_Lung	7432	1857	0	0	1774	0.955304
Human	Fetal_male_gonad	10405	2601	2495	0.959246	2500	0.961169
Human	Fetal_muscle	14566	3641	3343	0.918154	3378	0.927767
Human	Fetal_pancreas	14588	3647	3382	0.927338	3433	0.941322
Human	Fetal_rib	4696	1174	1144	0.974446	1146	0.97615
Human	Fetal_skin	5434	1358	1227	0.903535	1243	0.915317
Human	Fetal_spinal_cord	4627	1156	1015	0.878028	1033	0.893599
Human	Fetal_stomach	6175	1543	1361	0.882048	1373	0.889825
Human	Fetal_thymus	3561	890	876	0.98427	869	0.976404
Human	Gall_bladder	7028	1756	1721	0.980068	1721	0.980068
Human	Heart	2206	551	481	0.872958	499	0.905626
Human	Ileum	2644	661	619	0.93646	629	0.951589
Human	JeJunum	4367	1091	1069	0.979835	1069	0.979835
Human	Kidney	18006	4501	0	0	4285	0.952011
Human	Liver	8364	2090	1869	0.894258	1889	0.903828
Human	Lung	18788	4696	0	0	4463	0.950383
Human	Muscle	6122	1530	1518	0.992157	1512	0.988235
Human	Neonatal_adrenal_gland	4579	1144	1100	0.961538	1102	0.963287
Human	Omentum	10156	2539	2455	0.966916	2467	0.971642
Human	Pancreas	7697	1924	1704	0.885655	1720	0.893971
Human	Peripheral_blood	13805	3451	3373	0.977398	3389	0.982034
Human	Placenta	7484	1871	1847	0.987173	1846	0.986638
Human	Pleura	7916	1978	1951	0.98635	1951	0.98635
Human	Prostat	1936	484	460	0.950413	467	0.964876
Human	Rectum	4528	1132	1051	0.928445	1041	0.919611
Human	Sigmoid_colon	2608	651	616	0.946237	624	0.958525
Human	Spleen	12462	3115	3086	0.99069	3081	0.989085
Human	Stomach	11416	2853	2696	0.94497	2722	0.954083
Human	Temporal_lobe	7529	1882	1825	0.969713	1808	0.96068
Human	Thyroid	10058	2514	2408	0.957836	2421	0.963007
Human	Trachea	7870	1967	1816	0.923233	1842	0.936451
Human	Transverse_colon	13464	3365	3173	0.942942	3200	0.950966
Human	Ureter	7920	1979	1907	0.963618	1913	0.96665

### Sheet: mouse atlas
Species	Tissue	Training cell number	Tesing cell number	DeepSort (no weight) right predicting number	DeepSort (no weight) accuracy	DeepSort right predicting number	DeepSort accuracy
Mouse	Bladder	2187	546	490	0.897436	495	0.906593
Mouse	Bone_marrow	21374	5343	5033	0.94198	5053	0.945723
Mouse	Bone_marrow_mesenchyme	5892	1473	1275	0.86558	1297	0.880516
Mouse	Brain	3211	802	784	0.977556	785	0.978803
Mouse	Embryonic_mesenchyme	2200	550	498	0.905455	514	0.934545
Mouse	Fetal_brain	3496	873	622	0.712486	645	0.738832
Mouse	Fetal_intestine	4821	1205	1021	0.847303	1031	0.855602
Mouse	Fetal_liver	2160	539	524	0.972171	527	0.977737
Mouse	Fetal_lung	5163	1290	1147	0.889147	1176	0.911628
Mouse	Fetal_stomach	4944	1235	0	0	1029	0.833198
Mouse	Kidney	3714	928	0	0	877	0.945043
Mouse	Liver	3723	930	813	0.874194	835	0.897849
Mouse	Lung	5455	1363	0	0	1316	0.965517
Mouse	Mammary_gland	22670	5667	5078	0.896065	5155	0.909652
Mouse	Muscle	882	220	205	0.931818	212	0.963636
Mouse	Neonatal_calvaria	6372	1592	1391	0.873744	1410	0.885678
Mouse	Neonatal_heart	3159	789	728	0.922687	729	0.923954
Mouse	Neonatal_muscle	3899	974	899	0.922998	900	0.924025
Mouse	Neonatal_pancreas	3632	907	0	0	871	0.960309
Mouse	Neonatal_rib	4972	1242	0	0	1185	0.954106
Mouse	Neonatal_skin	2693	673	0	0	577	0.857355
Mouse	Ovary	3491	872	780	0.894495	789	0.904817
Mouse	Pancreas	2847	711	695	0.977496	688	0.967651
Mouse	Peripheral_blood	5676	1419	1361	0.959126	1384	0.975335
Mouse	Placenta	3460	865	814	0.94104	826	0.954913
Mouse	Prostate	2004	501	461	0.92016	471	0.94012
Mouse	Small_intestine	5340	1335	1291	0.967041	1300	0.973783
Mouse	Spleen	1570	392	369	0.941327	378	0.964286
Mouse	Stomach	1912	477	408	0.855346	412	0.863732
Mouse	Testis	11204	2801	2226	0.794716	2229	0.795787
Mouse	Thymus	3417	854	694	0.812646	707	0.827869
Mouse	Uterus	2979	744	708	0.951613	716	0.962366
