## Supplementary Table S3 for "Reference-free Cell-type Annotation for Single-cell Transcriptomics using Deep Learning with a Weighted Graph Neural Network"

### Sheet: human test data
Species	Tissue	Cell number	Gene number	Cell type number	PMID	Public platform
Human	Blood	9649	35251	1	31624246	GSE126030
Human	Blood	3223	6588	4	28192419	GSE92495
Human	Blood	2469	12336	7	28091601	10x-PBMC2700 project, https://satijalab.org/seurat/
Human	Brain	251	20899	4	26060301	GSE67835
Human	Brain	2892	23368	8	29867213	GSE103723
Human	Brain	1834	23344	3	29539641	GSE104276
Human	Colorectum	94	31984	3	28319088	GSE81861
Human	Fetal_kidney	540	22260	2	30257215	GSE109488
Human	Kidney	5675	21486	3	31249312	GSE121862
Human	Liver	3502	16747	3	30348985	GSE115469
Human	Liver	298	18647	2	28614297	GSE81252
Human	Liver	5105	27581	5	28614297	GSE81252
Human	Lung	2064	23093	1	30069046	GSE102580
Human	Lung	9566	35251	1	31624246	GSE126030
Human	Lung	6338	14408	6	31209336	GSE130148
Human	Pancreas	465	22090	2	28965763	GSE81547
Human	Pancreas	958	19561	1	27667365	GSE84133
Human	Pancreas	20	19195	2	27364731	GSE83139
Human	Pancreas	185	23993	1	27667667	E-MTAB-5061
Human	Pancreas	15	20522	1	27864352	GSE86469
Human	Pancreas	11	2650	1	26691212	GSE73727
Human	Placenta	615	23933	1	30042384	GSE89497
Human	Spleen	18513	17675	1	31892341	https://www.tissuestabilitycellatlas.org/
Human	Spleen	16286	17675	1	31892341	https://www.tissuestabilitycellatlas.org/
Human	Spleen	11081	17675	1	31892341	https://www.tissuestabilitycellatlas.org/
Human	Spleen	14848	17675	4	31892341	https://www.tissuestabilitycellatlas.org/
Human	Spleen	9887	17675	10	31892341	https://www.tissuestabilitycellatlas.org/

### Sheet: human test data_cell_type
Species	Tissue	Data	Cell type
Human	Blood	human_Blood9649_data	T cell
Human	Blood	human_Blood3223_data	B cell
Human	Blood	human_Blood3223_data	T cell
Human	Blood	human_Blood3223_data	Dendritic cell
Human	Blood	human_Blood3223_data	Monocyte
Human	Blood	human_Blood2469_data	Memory CD4+ T cell
Human	Blood	human_Blood2469_data	B cell
Human	Blood	human_Blood2469_data	CD14+ Monocyte
Human	Blood	human_Blood2469_data	CD8+ T cell
Human	Blood	human_Blood2469_data	Naive CD4+ T cell
Human	Blood	human_Blood2469_data	FCGR3A+ Monocyte
Human	Blood	human_Blood2469_data	Dendritic cell
Human	Brain	human_Brain251_data	Oligodendrocyte
Human	Brain	human_Brain251_data	Astrocyte
Human	Brain	human_Brain251_data	Neuron
Human	Brain	human_Brain251_data	Endothelial cell
Human	Brain	human_Brain2892_data	Inhibitory neuron
Human	Brain	human_Brain2892_data	Excitatory neuron
Human	Brain	human_Brain2892_data	Oligodendrocyte
Human	Brain	human_Brain2892_data	Astrocyte
Human	Brain	human_Brain2892_data	Endothelial cell
Human	Brain	human_Brain2892_data	B cell
Human	Brain	human_Brain2892_data	Naive-like T cell
Human	Brain	human_Brain2892_data	Effector T cell
Human	Brain	human_Brain1834_data	Neuron
Human	Brain	human_Brain1834_data	GABAergic neuron
Human	Brain	human_Brain1834_data	Astrocyte
Human	Colorectum	human_Colorectum94_data	T cell
Human	Colorectum	human_Colorectum94_data	Goblet cell
Human	Colorectum	human_Colorectum94_data	Enterocyte
Human	Fetal_kidney	human_Fetal_kidney540_data	Ureteric bud/collecting duct
Human	Fetal_kidney	human_Fetal_kidney540_data	Endothelial cell
Human	Kidney	human_Kidney5675_data	Epithelial cell
Human	Kidney	human_Kidney5675_data	Proximal tubule epithelial cell
Human	Kidney	human_Kidney5675_data	Endothelial cell
Human	Liver	human_Liver3502_data	Endothelial cell
Human	Liver	human_Liver3502_data	T/Natural killer cell
Human	Liver	human_Liver3502_data	B cell
Human	Liver	human_Liver298_data	Endothelial cell
Human	Liver	human_Liver298_data	Mesenchymal cell
Human	Liver	human_Liver5105_data	Natural killer cell/T cell
Human	Liver	human_Liver5105_data	B cell
Human	Liver	human_Liver5105_data	Liver sinusoidal endothelial cell
Human	Liver	human_Liver5105_data	Macro-vascular endothelial cell
Human	Liver	human_Liver5105_data	Endothelial cell
Human	Lung	human_Lung2064_data	Basal cell
Human	Lung	human_Lung9566_data	T cell
Human	Lung	human_Lung6338_data	AT2
Human	Lung	human_Lung6338_data	Transformed epithelium
Human	Lung	human_Lung6338_data	Macrophage
Human	Lung	human_Lung6338_data	Endothelium
Human	Lung	human_Lung6338_data	T cell
Human	Lung	human_Lung6338_data	Fibroblast
Human	Pancreas	human_Pancreas465_data	Acinar cell
Human	Pancreas	human_Pancreas465_data	Mesenchymal cell
Human	Pancreas	human_Pancreas958_data	Acinar cell
Human	Pancreas	human_Pancreas20_data	Acinar cell
Human	Pancreas	human_Pancreas20_data	Mesenchyme cell
Human	Pancreas	human_Pancreas185_data	Acinar cell
Human	Pancreas	human_Pancreas15_data	Acinar cell
Human	Pancreas	human_Pancreas11_data	Acinar cell
Human	Placenta	human_Placenta615_data	Stromal cell
Human	Spleen	human_Spleen18513_data	Mantle B cell
Human	Spleen	human_Spleen16286_data	Follicular B cell
Human	Spleen	human_Spleen11081_data	Conventional CD4+ T cell
Human	Spleen	human_Spleen14848_data	Activated CD8+ T cell
Human	Spleen	human_Spleen14848_data	CD4+ follicular helper T cell
Human	Spleen	human_Spleen14848_data	Naive CD4+ T cell
Human	Spleen	human_Spleen14848_data	Monocyte
Human	Spleen	human_Spleen9887_data	CD8+ MAIT-like T cell
Human	Spleen	human_Spleen9887_data	Dividing T cell
Human	Spleen	human_Spleen9887_data	CD8+ cytotoxic lymphocyte T cell
Human	Spleen	human_Spleen9887_data	Regulatory CD4 T cell
Human	Spleen	human_Spleen9887_data	Dendritic cell
Human	Spleen	human_Spleen9887_data	Macrophage
Human	Spleen	human_Spleen9887_data	GD CD8+ T cell
Human	Spleen	human_Spleen9887_data	Hypermutated B cell
Human	Spleen	human_Spleen9887_data	Plasmacytoid dendritic cell
Human	Spleen	human_Spleen9887_data	Activated dendritic cell

### Sheet: mouse test data
Species	Tissue	Cell number	Gene number	Cell type number	PMID	Public platform
Mouse	Blood	768	29281	1	30318149	GSE119228
Mouse	Blood	1109	10042	1	30413361	GSE119562
Mouse	Blood	1223	10773	1	30413361	GSE119562
Mouse	Blood	1610	10805	1	30413361	GSE119562
Mouse	Bone_marrow	47	24676	1	29588278	GSE106973
Mouse	Bone_marrow	467	16110	4	29786092	GSE76983
Mouse	Brain	19431	15793	5	29024657	GSE103976
Mouse	Brain	2695	19527	7	25700174	GSE60361
Mouse	Brain	2502	25015	7	30988181	GSE125708
Mouse	Brain	2545	12654	1	30471926	GSE121654
Mouse	Brain	3005	12753	1	30471926	GSE121654
Mouse	Brain	4397	23016	9	28355573	GSE87544
Mouse	Fetal_brain	369	23051	1	29540203	GSE87038
Mouse	Intestine	28	20026	1	29786092	GSE76983
Mouse	Intestine	192	28670	1	31019301	GSE123515
Mouse	Intestine	260	15443	1	29144463	GSE92332
Mouse	Intestine	3260	14398	1	29144463	GSE92332
Mouse	Intestine	1449	25015	1	29144463	GSE92332
Mouse	Intestine	529	25015	1	29144463	GSE92332
Mouse	Kidney	203	36763	3	29089413	GSE99701
Mouse	Kidney	7926	18689	6	30510133	GSE119531
Mouse	Kidney	1435	22203	3	28851704	GSE94333
Mouse	Liver	3729	12812	1	31080134	GSE125688
Mouse	Liver	4122	12597	1	31080134	GSE125688
Mouse	Liver	7761	13162	1	31080134	GSE125688
Mouse	Liver	18000	16362	1	31080134	GSE125688
Mouse	Lung	769	21736	1	30129931	GSE99235
Mouse	Lung	707	24959	1	29590628	GSE104154
Mouse	Lung	1920	29281	1	30318149	GSE119228
Mouse	Lung	6340	24518	7	30979687	GSE127465
Mouse	Mammary_gland	133	26024	1	29158510	GSE98131
Mouse	Pancreas	1354	14149	5	27667365	GSE84133
Mouse	Pancreas	108	24585	1	27923766	GSE80032
Mouse	Pancreas	131	33276	1	28467935	GSE87375
Mouse	Pancreas	207	42051	1	27466694	GSE83146
Mouse	Spleen	1759	10533	1	30413361	GSE119562
Mouse	Spleen	1433	10735	1	30413361	GSE119562
Mouse	Spleen	1081	10831	1	30413361	GSE119562
Mouse	Testis	2584	30543	3	30146481	GSE112393
Mouse	Testis	4239	30543	1	30146481	GSE112393
Mouse	Testis	8792	30543	1	30146481	GSE112393
Mouse	Testis	6598	30543	1	30146481	GSE112393
Mouse	Testis	300	23163	1	30404016	GSE108974
Mouse	Testis	4233	25015	1	30404016	GSE109033
Mouse	Testis	1662	25015	1	30404016	GSE109033
Mouse	Testis	299	10520	1	31237565	GSE113293
Mouse	Testis	199	9335	1	31237565	GSE113293
Mouse	Testis	398	11914	1	31237565	GSE113293
Mouse	Testis	296	16658	1	31237565	GSE113293

### Sheet: mouse test data_cell_type
Species	Tissue	Data	Cell type
Mouse	Blood	mouse_Blood768_data	Basophil
Mouse	Blood	mouse_Blood1109_data	Natural killer cell
Mouse	Blood	mouse_Blood1223_data	Natural killer cell
Mouse	Blood	mouse_Blood1610_data	Natural killer cell
Mouse	Bone_marrow	mouse_Bone_marrow47_data	granulocyte_monocyte progenitor
Mouse	Bone_marrow	mouse_Bone_marrow467_data	Progenitors
Mouse	Bone_marrow	mouse_Bone_marrow467_data	Erythroblasts
Mouse	Bone_marrow	mouse_Bone_marrow467_data	Neutrophils
Mouse	Bone_marrow	mouse_Bone_marrow467_data	Macrophages
Mouse	Brain	mouse_Brain19431_data	Oligodendrocyte precursor cell
Mouse	Brain	mouse_Brain19431_data	Astrocyte
Mouse	Brain	mouse_Brain19431_data	Oligodendrocyte
Mouse	Brain	mouse_Brain19431_data	Neuron
Mouse	Brain	mouse_Brain19431_data	Microglia
Mouse	Brain	mouse_Brain2695_data	Interneuron
Mouse	Brain	mouse_Brain2695_data	Pyramidal SS neuron
Mouse	Brain	mouse_Brain2695_data	Pyramidal CA1 neuron
Mouse	Brain	mouse_Brain2695_data	Oligodendrocyte
Mouse	Brain	mouse_Brain2695_data	Microglia
Mouse	Brain	mouse_Brain2695_data	Astrocyte
Mouse	Brain	mouse_Brain2695_data	Ependymal cell
Mouse	Brain	mouse_Brain2502_data	Microglia
Mouse	Brain	mouse_Brain2502_data	Astrocyte
Mouse	Brain	mouse_Brain2502_data	Ependymal cell
Mouse	Brain	mouse_Brain2502_data	Oligodendrocyte
Mouse	Brain	mouse_Brain2502_data	Oligodendrocyte precursor cell
Mouse	Brain	mouse_Brain2502_data	Glutamatergic neuron
Mouse	Brain	mouse_Brain2502_data	GABAergic neuron
Mouse	Brain	mouse_Brain2545_data	Microglia
Mouse	Brain	mouse_Brain3005_data	Microglia
Mouse	Brain	mouse_Brain4397_data	GABAergic neuron
Mouse	Brain	mouse_Brain4397_data	Myelinating oligodendrocyte
Mouse	Brain	mouse_Brain4397_data	Glutamatergic neuron
Mouse	Brain	mouse_Brain4397_data	Ependymal cell
Mouse	Brain	mouse_Brain4397_data	Microglia
Mouse	Brain	mouse_Brain4397_data	Oligodendrocyte progenitor cell
Mouse	Brain	mouse_Brain4397_data	Macrophage
Mouse	Brain	mouse_Brain4397_data	Astro
Mouse	Brain	mouse_Brain4397_data	Histaminergic neuron
Mouse	Fetal_brain	mouse_Fetal_brain369_data	Neuronal cell
Mouse	Intestine	mouse_Intestine28_data	Paneth cells
Mouse	Intestine	mouse_Intestine192_data	Epithelial cell
Mouse	Intestine	mouse_Intestine260_data	Paneth cell
Mouse	Intestine	mouse_Intestine3260_data	Follicle associated epithelium
Mouse	Intestine	mouse_Intestine1449_data	Paneth cell
Mouse	Intestine	mouse_Intestine529_data	Paneth cell
Mouse	Kidney	mouse_Kidney203_data	Intercalated cell
Mouse	Kidney	mouse_Kidney203_data	Principal cell
Mouse	Kidney	mouse_Kidney203_data	Proximal tubule cell
Mouse	Kidney	mouse_Kidney7926_data	Proximal tubule cell
Mouse	Kidney	mouse_Kidney7926_data	Intercalated cell
Mouse	Kidney	mouse_Kidney7926_data	Endothelial cell
Mouse	Kidney	mouse_Kidney7926_data	Ascending limb of the loop of Henle
Mouse	Kidney	mouse_Kidney7926_data	Macrophage
Mouse	Kidney	mouse_Kidney7926_data	Collecting duct principal cell
Mouse	Kidney	mouse_Kidney1435_data	Endothelial cell
Mouse	Kidney	mouse_Kidney1435_data	Loop of henle
Mouse	Kidney	mouse_Kidney1435_data	Proximal tubule cell
Mouse	Liver	mouse_Liver3729_data	Biliary epithelial cell
Mouse	Liver	mouse_Liver4122_data	Biliary epithelial cell
Mouse	Liver	mouse_Liver7761_data	Biliary epithelial cell
Mouse	Liver	mouse_Liver18000_data	Hepatocyte
Mouse	Lung	mouse_Lung769_data	Endothelial cell
Mouse	Lung	mouse_Lung707_data	Endothelial
Mouse	Lung	mouse_Lung1920_data	Basophil
Mouse	Lung	mouse_Lung6340_data	Neutrophil
Mouse	Lung	mouse_Lung6340_data	Macrophage
Mouse	Lung	mouse_Lung6340_data	Dendritic cell
Mouse	Lung	mouse_Lung6340_data	Basophil
Mouse	Lung	mouse_Lung6340_data	T cell
Mouse	Lung	mouse_Lung6340_data	B cell
Mouse	Lung	mouse_Lung6340_data	Natural killer cell
Mouse	Mammary_gland	mouse_Mammary_gland133_data	Luminal cell
Mouse	Pancreas	mouse_Pancreas1354_data	Beta cell
Mouse	Pancreas	mouse_Pancreas1354_data	Ductal cell
Mouse	Pancreas	mouse_Pancreas1354_data	Endothelial cell
Mouse	Pancreas	mouse_Pancreas1354_data	Macrophage
Mouse	Pancreas	mouse_Pancreas1354_data	B cell
Mouse	Pancreas	mouse_Pancreas108_data	Acinar cell
Mouse	Pancreas	mouse_Pancreas131_data	Beta cell
Mouse	Pancreas	mouse_Pancreas207_data	Beta cell
Mouse	Spleen	mouse_Spleen1759_data	Natural killer cell
Mouse	Spleen	mouse_Spleen1433_data	Natural killer cell
Mouse	Spleen	mouse_Spleen1081_data	Natural killer cell
Mouse	Testis	mouse_Testis2584_data	Leydig cell
Mouse	Testis	mouse_Testis2584_data	Sertoli cell
Mouse	Testis	mouse_Testis2584_data	Macrophage
Mouse	Testis	mouse_Testis4239_data	Spermatogonia
Mouse	Testis	mouse_Testis8792_data	Spermatocyte
Mouse	Testis	mouse_Testis6598_data	Elongating spermatid
Mouse	Testis	mouse_Testis300_data	Spermatogonia
Mouse	Testis	mouse_Testis4233_data	Spermatocyte
Mouse	Testis	mouse_Testis1662_data	Spermatid
Mouse	Testis	mouse_Testis299_data	Spermatid
Mouse	Testis	mouse_Testis199_data	Spermatocyte
Mouse	Testis	mouse_Testis398_data	Spermatocyte
Mouse	Testis	mouse_Testis296_data	Spermatogonia
