## Supplementary Table S4 for "Reference-free Cell-type Annotation for Single-cell Transcriptomics using Deep Learning with a Weighted Graph Neural Network"

### Sheet: Profiles-dependent human
	Tissue	Training dataset (Atlas)	Testing dataset
	Blood	human_Peripheral_blood2719_data	human_Blood9649_data
		human_Peripheral_blood5296_data	human_Blood3223_data
		human_Peripheral_blood2156_data	human_Blood2469_data
		human_Peripheral_blood7160_data
	Brain	human_Cerebellum7324_data	human_Brain251_data
			human_Brain2892_data
			human_Brain1834_data
	Colorectum	human_Duodenum4681_data	human_Colorectum94_data
		human_Ileum3367_data	human_Colorectum11894_data
		human_JeJunum5549_data
		human_Rectum5718_data
		human_Sigmoid_colon3281_data
		human_Transverse_colon5765_data
		human_Transverse_colon11229_data
	Esophagus	human_Esophagus2696_data	human_Esophagus16999_data
		human_Esophagus8668_data	human_Esophagus17001_data
			human_Esophagus16469_data
	Fetal kidney	human_Fetal_kidney4734_data	human_Fetal_kidney540_data
		human_Fetal_kidney9932_data
		human_Fetal_kidney3057_data
	Kidney	human_Kidney9153_data	human_Kidney5675_data
		human_Kidney9966_data
		human_Kidney3849_data
	Liver	human_Liver1811_data	human_Liver3502_data
		human_Liver4377_data	human_Liver298_data
		human_Liver4384_data	human_Liver5105_data
	Lung	human_Lung6022_data	human_Lung2064_data
		human_Lung9603_data	human_Lung9566_data
			human_Lung6338_data
			human_Lung7211_data
			human_Lung10743_data
			human_Lung11204_data
			human_Lung4624_data
			human_Lung2841_data
	Pancreas	human_Pancreas9727_data	human_Pancreas465_data
			human_Pancreas958_data
			human_Pancreas20_data
			human_Pancreas185_data
			human_Pancreas15_data
			human_Pancreas11_data
	Placenta	human_Placenta9595_data	human_Placenta615_data
	Spleen	human_Spleen15806_data	human_Spleen18513_data
			human_Spleen16286_data
			human_Spleen11081_data
			human_Spleen14848_data
			human_Spleen9887_data

### Sheet: Profile-dependent mouse
	Tissue	Training dataset (Atlas)	Testing dataset
	Blood	mouse_Peripheral_blood283_data	mouse_Blood768_data
		mouse_Peripheral_blood2466_data	mouse_Blood1109_data
		mouse_Peripheral_blood3201_data	mouse_Blood1223_data
		mouse_Peripheral_blood135_data	mouse_Blood1610_data
		mouse_Peripheral_blood352_data
		mouse_Peripheral_blood658_data
	Bone marrow	mouse_Bone_marrow510_data	mouse_Bone_marrow47_data
		mouse_Bone_marrow5298_data	mouse_Bone_marrow467_data
		mouse_Bone_marrow13019_data
		mouse_Bone_marrow8166_data
	Brain	mouse_Brain3285_data	mouse_Brain19431_data
		mouse_Brain753_data	mouse_Brain2695_data
			mouse_Brain2502_data
			mouse_Brain2545_data
			mouse_Brain3005_data
			mouse_Brain4397_data
	Fetal brain	mouse_Fetal_brain4369_data	mouse_Fetal_brain369_data
	Intestine	mouse_Small_intestine3438_data	mouse_Intestine28_data
		mouse_Small_intestine1671_data	mouse_Intestine192_data
		mouse_Small_intestine1575_data	mouse_Intestine260_data
			mouse_Intestine3260_data
			mouse_Intestine1449_data
			mouse_Intestine529_data
	Kidney	mouse_Kidney4682_data	mouse_Kidney203_data
			mouse_Kidney7926_data
			mouse_Kidney1435_data
	Liver	mouse_Liver4424_data	mouse_Liver3729_data
		mouse_Liver261_data	mouse_Liver4122_data
			mouse_Liver7761_data
			mouse_Liver18000_data
	Lung	mouse_Lung2512_data	mouse_Lung769_data
		mouse_Lung1414_data	mouse_Lung707_data
		mouse_Lung3014_data	mouse_Lung1920_data
			mouse_Lung6340_data
	Mammary gland	mouse_Mammary_gland3510_data	mouse_Mammary_gland133_data
		mouse_Mammary_gland1311_data
		mouse_Mammary_gland6633_data
		mouse_Mammary_gland6905_data
		mouse_Mammary_gland4909_data
		mouse_Mammary_gland2081_data
		mouse_Mammary_gland1059_data
		mouse_Mammary_gland648_data
		mouse_Mammary_gland1592_data
	Pancreas	mouse_Pancreas3610_data	mouse_Pancreas1354_data
			mouse_Pancreas108_data
			mouse_Pancreas131_data
			mouse_Pancreas207_data
	Spleen	mouse_Spleen1970_data	mouse_Spleen1759_data
			mouse_Spleen1433_data
			mouse_Spleen1081_data
	Testis	mouse_Testis2216_data	mouse_Testis2584_data
		mouse_Testis11789_data	mouse_Testis4239_data
			mouse_Testis8792_data
			mouse_Testis6598_data
			mouse_Testis300_data
			mouse_Testis4233_data
			mouse_Testis1662_data
			mouse_Testis299_data
			mouse_Testis199_data
			mouse_Testis398_data
			mouse_Testis296_data

### Sheet: Profile-dependent mapping
Testing dataset	Cell type of testing dataset	Cell type of training dataset
human_Blood9649_data	T cell	T cell
human_Blood3223_data	B cell	B cell
human_Blood3223_data	B cell	B cell (Plasmocyte)
human_Blood3223_data	T cell	T cell
human_Blood3223_data	Dendritic cell	Dendritic cell
human_Blood3223_data	Monocyte	Monocyte
human_Blood2469_data	Memory CD4+ T cell	T cell
human_Blood2469_data	B cell	B cell
human_Blood2469_data	B cell	B cell (Plasmocyte)
human_Blood2469_data	CD14+ Monocyte	Monocyte
human_Blood2469_data	CD8+ T cell	T cell
human_Blood2469_data	Naive CD4+ T cell	T cell
human_Blood2469_data	FCGR3A+ Monocyte	Monocyte
human_Blood2469_data	Dendritic cell	Dendritic cell
human_Brain251_data	Oligodendrocyte	Oligodendrocyte
human_Brain251_data	Astrocyte	Astrocyte
human_Brain251_data	Neuron	Fetal neuron
human_Brain251_data	Neuron	Fetal Neuron
human_Brain251_data	Endothelial cell	Endothelial cell (APC)
human_Brain251_data	Endothelial cell	Endothelial cell
human_Brain2892_data	Inhibitory neuron	Fetal neuron
human_Brain2892_data	Inhibitory neuron	Fetal Neuron
human_Brain2892_data	Excitatory neuron	Fetal neuron
human_Brain2892_data	Excitatory neuron	Fetal Neuron
human_Brain2892_data	Oligodendrocyte	Oligodendrocyte
human_Brain2892_data	Astrocyte	Astrocyte
human_Brain2892_data	Endothelial cell	Endothelial cell (APC)
human_Brain2892_data	Endothelial cell	Endothelial cell
human_Brain2892_data	B cell	B cell (Plasmocyte)
human_Brain2892_data	B cell	B cell
human_Brain2892_data	Naive-like T cell	T cell
human_Brain2892_data	Effector T cell	T cell
human_Brain1834_data	Neuron	Fetal neuron
human_Brain1834_data	Neuron	Fetal Neuron
human_Brain1834_data	GABAergic neuron	Fetal neuron
human_Brain1834_data	GABAergic neuron	Fetal Neuron
human_Brain1834_data	Astrocyte	Astrocyte
human_Colorectum94_data	T cell	T cell
human_Colorectum94_data	T cell	Proliferating T cell
human_Colorectum94_data	Goblet cell	Goblet cell
human_Colorectum94_data	Enterocyte	Enterocyte
human_Colorectum94_data	Enterocyte	Fetal enterocyte
human_Colorectum11894_data	Enterocyte	Enterocyte
human_Colorectum11894_data	Enterocyte	Fetal enterocyte
human_Colorectum11894_data	Goblet cell	Goblet cell
human_Colorectum11894_data	Progenitor	Enterocyte progenitor
human_Colorectum11894_data	Progenitor	Fetal epithelial progenitor
human_Colorectum11894_data	Progenitor	Fetal mesenchymal progenitor
human_Esophagus16999_data	Stratified epithelial cell	Stratified epithelial cell
human_Esophagus17001_data	Stratified epithelial cell	Stratified epithelial cell
human_Esophagus16469_data	Stratified epithelial cell	Stratified epithelial cell
human_Fetal_kidney540_data	Ureteric bud/collecting duct	Ureteric bud cell
human_Fetal_kidney540_data	Endothelial cell	Endothelial cell
human_Fetal_kidney540_data	Endothelial cell	Endothelial cell (APC)
human_Kidney5675_data	Epithelial cell	Epithelial cell
human_Kidney5675_data	Epithelial cell	Stratified epithelial cell
human_Kidney5675_data	Proximal tubule epithelial cell	Epithelial cell
human_Kidney5675_data	Endothelial cell	Endothelial cell
human_Kidney5675_data	Endothelial cell	Endothelial cell (APC)
human_Kidney5675_data	Endothelial cell	Sinusoidal endothelial cell
human_Kidney5675_data	Endothelial cell	Endothelial cell (endothelial to mesenchymal transition)
human_Liver3502_data	Endothelial cell	Sinusoidal endothelial cell
human_Liver3502_data	Endothelial cell	Endothelial cell (APC)
human_Liver3502_data	Endothelial cell	Endothelial cell
human_Liver3502_data	Endothelial cell	Endothelial cell (endothelial to mesenchymal transition)
human_Liver3502_data	T/Natural killer cell	T cell
human_Liver3502_data	B cell	B cell
human_Liver3502_data	B cell	B cell (Plasmocyte)
human_Liver298_data	Endothelial cell	Sinusoidal endothelial cell
human_Liver298_data	Endothelial cell	Endothelial cell (APC)
human_Liver298_data	Endothelial cell	Endothelial cell
human_Liver298_data	Endothelial cell	Endothelial cell (endothelial to mesenchymal transition)
human_Liver298_data	Mesenchymal cell	Endothelial cell (endothelial to mesenchymal transition)
human_Liver5105_data	Natural killer cell/T cell	T cell
human_Liver5105_data	B cell	B cell
human_Liver5105_data	B cell	B cell (Plasmocyte)
human_Liver5105_data	Liver sinusoidal endothelial cell	Sinusoidal endothelial cell
human_Liver5105_data	Liver sinusoidal endothelial cell	Endothelial cell (APC)
human_Liver5105_data	Liver sinusoidal endothelial cell	Endothelial cell
human_Liver5105_data	Liver sinusoidal endothelial cell	Endothelial cell (endothelial to mesenchymal transition)
human_Liver5105_data	Macro-vascular endothelial cell	Endothelial cell (APC)
human_Liver5105_data	Macro-vascular endothelial cell	Endothelial cell
human_Liver5105_data	Macro-vascular endothelial cell	Endothelial cell (endothelial to mesenchymal transition)
human_Liver5105_data	Endothelial cell	Sinusoidal endothelial cell
human_Liver5105_data	Endothelial cell	Endothelial cell (APC)
human_Liver5105_data	Endothelial cell	Endothelial cell
human_Liver5105_data	Endothelial cell	Endothelial cell (endothelial to mesenchymal transition)
human_Lung2064_data	Basal cell	Basal cell
human_Lung9566_data	T cell	T cell
human_Lung6338_data	AT2	AT2 cell
human_Lung6338_data	Transformed epithelium	Epithelial cell
human_Lung6338_data	Transformed epithelium	Epithelial cell (intermediated)
human_Lung6338_data	Transformed epithelium	Stratified epithelial cell
human_Lung6338_data	Macrophage	Macrophage
human_Lung6338_data	Macrophage	M2 Macrophage
human_Lung6338_data	Endothelium	Endothelial cell
human_Lung6338_data	Endothelium	Endothelial cell (APC)
human_Lung6338_data	Endothelium	Endothelial cell (endothelial to mesenchymal transition)
human_Lung6338_data	Endothelium	Sinusoidal endothelial cell
human_Lung6338_data	T cell	T cell
human_Lung6338_data	Fibroblast	Fetal fibroblast
human_Lung6338_data	Fibroblast	Fibroblast
human_Lung7211_data	CD4+ T cell	T cell
human_Lung10743_data	AT2	AT2 cell
human_Lung10743_data	Monocyte	Monocyte
human_Lung11204_data	Macrophage	Macrophage
human_Lung11204_data	Macrophage	M2 Macrophage
human_Lung11204_data	Cytotoxic CD8+ T cell	T cell
human_Lung4624_data	Fibroblast	Fetal fibroblast
human_Lung4624_data	Fibroblast	Fibroblast
human_Lung2841_data	Dendritic cell	Dendritic cell
human_Lung2841_data	Dendritic cell/Dividing monocyte	Dendritic cell
human_Lung2841_data	Dendritic cell/Dividing monocyte	Monocyte
human_Lung2841_data	Plasmacytoid dendritic cell	Dendritic cell
human_Lung2841_data	Dividing T cell	T cell
human_Lung2841_data	Activated dendritic cell	Dendritic cell
human_Lung2841_data	Regulatory T cell	T cell
human_Lung2841_data	Dividing macrophage	Macrophage
human_Lung2841_data	Dividing macrophage	M2 Macrophage
human_Pancreas465_data	Acinar cell	Fetal acinar cell
human_Pancreas465_data	Mesenchymal cell	Endothelial cell (endothelial to mesenchymal transition)
human_Pancreas958_data	Acinar cell	Fetal acinar cell
human_Pancreas20_data	Acinar cell	Fetal acinar cell
human_Pancreas20_data	Mesenchyme cell	Endothelial cell (endothelial to mesenchymal transition)
human_Pancreas185_data	Acinar cell	Fetal acinar cell
human_Pancreas15_data	Acinar cell	Fetal acinar cell
human_Pancreas11_data	Acinar cell	Fetal acinar cell
human_Placenta615_data	Stromal cell	Stromal cell
human_Placenta615_data	Stromal cell	Fetal stromal cell
human_Spleen18513_data	Mantle B cell	B cell (Plasmocyte)
human_Spleen18513_data	Mantle B cell	B cell
human_Spleen16286_data	Follicular B cell	B cell (Plasmocyte)
human_Spleen16286_data	Follicular B cell	B cell
human_Spleen11081_data	Conventional CD4+ T cell	T cell
human_Spleen14848_data	Activated CD8+ T cell	T cell
human_Spleen14848_data	CD4+ follicular helper T cell	T cell
human_Spleen14848_data	Naive CD4+ T cell	T cell
human_Spleen14848_data	Monocyte	Monocyte
human_Spleen9887_data	CD8+ MAIT-like T cell	T cell
human_Spleen9887_data	Dividing T cell	T cell
human_Spleen9887_data	CD8+ cytotoxic lymphocyte T cell	T cell
human_Spleen9887_data	Regulatory CD4 T cell	T cell
human_Spleen9887_data	Dendritic cell	Dendritic cell
human_Spleen9887_data	Macrophage	Macrophage
human_Spleen9887_data	GD CD8+ T cell	T cell
human_Spleen9887_data	Hypermutated B cell	B cell (Plasmocyte)
human_Spleen9887_data	Hypermutated B cell	B cell
human_Spleen9887_data	Plasmacytoid dendritic cell	Dendritic cell
human_Spleen9887_data	Activated dendritic cell	Dendritic cell
mouse_Blood768_data	Basophil	Basophil
mouse_Blood1109_data	Natural killer cell	Natural killer cell
mouse_Blood1223_data	Natural killer cell	Natural killer cell
mouse_Blood1610_data	Natural killer cell	Natural killer cell
mouse_Bone_marrow47_data	granulocyte_monocyte progenitor	Monocyte progenitor cell
mouse_Bone_marrow467_data	Progenitors	Hematopoietic stem progenitor cell
mouse_Bone_marrow467_data	Progenitors	Neutrophil progenitor cell
mouse_Bone_marrow467_data	Progenitors	Monocyte progenitor cell
mouse_Bone_marrow467_data	Progenitors	Multipotent progenitor cell
mouse_Bone_marrow467_data	Progenitors	Erythrocyte progenitor cell
mouse_Bone_marrow467_data	Progenitors	Megakaryocyte progenitor cell
mouse_Bone_marrow467_data	Progenitors	Eosinophil progenitor cell
mouse_Bone_marrow467_data	Erythroblasts	Erythroblast
mouse_Bone_marrow467_data	Neutrophils	Neutrophil
mouse_Bone_marrow467_data	Macrophages	Macrophage
mouse_Brain19431_data	Oligodendrocyte precursor cell	Oligodendrocyte precursor cell
mouse_Brain19431_data	Astrocyte	Astrocyte
mouse_Brain19431_data	Oligodendrocyte	Myelinating oligodendrocyte
mouse_Brain19431_data	Neuron	Neuron
mouse_Brain19431_data	Neuron	Pan-GABAergic
mouse_Brain19431_data	Microglia	Microglia
mouse_Brain2695_data	Interneuron	Neuron
mouse_Brain2695_data	Pyramidal SS neuron	Neuron
mouse_Brain2695_data	Pyramidal CA1 neuron	Neuron
mouse_Brain2695_data	Oligodendrocyte	Myelinating oligodendrocyte
mouse_Brain2695_data	Microglia	Microglia
mouse_Brain2695_data	Astrocyte	Astrocyte
mouse_Brain2695_data	Ependymal cell	Hypothalamic ependymal cell
mouse_Brain2502_data	Microglia	Microglia
mouse_Brain2502_data	Astrocyte	Astrocyte
mouse_Brain2502_data	Ependymal cell	Hypothalamic ependymal cell
mouse_Brain2502_data	Oligodendrocyte	Myelinating oligodendrocyte
mouse_Brain2502_data	Oligodendrocyte precursor cell	Oligodendrocyte precursor cell
mouse_Brain2502_data	Glutamatergic neuron	Neuron
mouse_Brain2502_data	GABAergic neuron	Neuron
mouse_Brain2502_data	GABAergic neuron	Pan-GABAergic
mouse_Brain2545_data	Microglia	Microglia
mouse_Brain3005_data	Microglia	Microglia
mouse_Brain4397_data	GABAergic neuron	Neuron
mouse_Brain4397_data	GABAergic neuron	Pan-GABAergic
mouse_Brain4397_data	Myelinating oligodendrocyte	Myelinating oligodendrocyte
mouse_Brain4397_data	Glutamatergic neuron	Neuron
mouse_Brain4397_data	Ependymal cell	Hypothalamic ependymal cell
mouse_Brain4397_data	Microglia	Microglia
mouse_Brain4397_data	Oligodendrocyte precursor cell	Oligodendrocyte precursor cell
mouse_Brain4397_data	Macrophage	Macrophage
mouse_Brain4397_data	Astro	Astrocyte
mouse_Brain4397_data	Histaminergic neuron	Neuron
mouse_Fetal_brain369_data	Neuronal cell	Pyramidal neuron
mouse_Fetal_brain369_data	Neuronal cell	Dopaminergic neuron
mouse_Fetal_brain369_data	Neuronal cell	Granule neuron
mouse_Fetal_brain369_data	Neuronal cell	Postmitotic neuron
mouse_Fetal_brain369_data	Neuronal cell	Hippocampus neuron
mouse_Intestine28_data	Paneth cells	Paneth cell
mouse_Intestine192_data	Epithelial cell	Epithelial cell
mouse_Intestine192_data	Epithelial cell	Columnar epithelium
mouse_Intestine192_data	Epithelial cell	Epithelium of small intestinal villi
mouse_Intestine260_data	Paneth cell	Paneth cell
mouse_Intestine3260_data	Follicle associated epithelium	Epithelial cell
mouse_Intestine1449_data	Paneth cell	Paneth cell
mouse_Intestine529_data	Paneth cell	Paneth cell
mouse_Kidney203_data	Intercalated cell	Intercalated cell
mouse_Kidney203_data	Principal cell	Distal collecting duct principal cell
mouse_Kidney203_data	Proximal tubule cell	Proximal tubule cell
mouse_Kidney203_data	Proximal tubule cell	S1 proximal tubule cell
mouse_Kidney7926_data	Proximal tubule cell	Proximal tubule cell
mouse_Kidney7926_data	Proximal tubule cell	S1 proximal tubule cell
mouse_Kidney7926_data	Intercalated cell	Intercalated cell
mouse_Kidney7926_data	Endothelial cell	Endothelial cell
mouse_Kidney7926_data	Endothelial cell	Fenestrated endothelial cell
mouse_Kidney7926_data	Ascending limb of the loop of Henle	Thick ascending limb of the loop of Henle
mouse_Kidney7926_data	Macrophage	Macrophage
mouse_Kidney7926_data	Collecting duct principal cell	Distal collecting duct principal cell
mouse_Kidney1435_data	Endothelial cell	Endothelial cell
mouse_Kidney1435_data	Endothelial cell	Fenestrated endothelial cell
mouse_Kidney1435_data	Loop of henle	Thick ascending limb of the loop of Henle
mouse_Kidney1435_data	Proximal tubule cell	Proximal tubule cell
mouse_Kidney1435_data	Proximal tubule cell	S1 proximal tubule cell
mouse_Liver3729_data	Biliary epithelial cell	Epithelial cell
mouse_Liver4122_data	Biliary epithelial cell	Epithelial cell
mouse_Liver7761_data	Biliary epithelial cell	Epithelial cell
mouse_Liver18000_data	Hepatocyte	Pericentral hepatocyte
mouse_Liver18000_data	Hepatocyte	Hepatocyte
mouse_Liver18000_data	Hepatocyte	Periportal hepatocyte
mouse_Lung769_data	Endothelial cell	Endothelial cell
mouse_Lung707_data	Endothelial	Endothelial cell
mouse_Lung1920_data	Basophil	Basophil
mouse_Lung6340_data	Neutrophil	Neutrophil granulocyte
mouse_Lung6340_data	Macrophage	Alveolar macrophage
mouse_Lung6340_data	Macrophage	Interstitial macrophage
mouse_Lung6340_data	Dendritic cell	Dendritic cell
mouse_Lung6340_data	Dendritic cell	Conventional dendritic cell
mouse_Lung6340_data	Dendritic cell	Dividing dendritic cell
mouse_Lung6340_data	Dendritic cell	Plasmacytoid dendritic cell
mouse_Lung6340_data	Basophil	Basophil
mouse_Lung6340_data	T cell	T cell
mouse_Lung6340_data	T cell	Dividing T cell
mouse_Lung6340_data	B cell	Ig<U+2212>producing B cell
mouse_Lung6340_data	B cell	B cell
mouse_Lung6340_data	Natural killer cell	Natural killer cell
mouse_Mammary_gland133_data	Luminal cell	Luminal cell
mouse_Mammary_gland133_data	Luminal cell	Ductal luminal cell
mouse_Pancreas1354_data	Beta cell	Beta cell
mouse_Pancreas1354_data	Ductal cell	Ductal cell
mouse_Pancreas1354_data	Endothelial cell	Endothelial cell
mouse_Pancreas1354_data	Macrophage	Macrophage
mouse_Pancreas1354_data	B cell	B cell
mouse_Pancreas108_data	Acinar cell	Acinar cell
mouse_Pancreas131_data	Beta cell	Beta cell
mouse_Pancreas207_data	Beta cell	Beta cell
mouse_Spleen1759_data	Natural killer cell	Natural killer cell
mouse_Spleen1433_data	Natural killer cell	Natural killer cell
mouse_Spleen1081_data	Natural killer cell	Natural killer cell
mouse_Testis2584_data	Leydig cell	Leydig cell
mouse_Testis2584_data	Sertoli cell	Sertoli cell
mouse_Testis2584_data	Macrophage	Macrophage
mouse_Testis4239_data	Spermatogonia	Spermatogonia
mouse_Testis4239_data	Spermatogonia	Preleptotene spermatogonia
mouse_Testis8792_data	Spermatocyte	Spermatocyte
mouse_Testis6598_data	Elongating spermatid	Elongating spermatid
mouse_Testis6598_data	Elongating spermatid	Spermatid
mouse_Testis300_data	Spermatogonia	Spermatogonia
mouse_Testis300_data	Spermatogonia	Preleptotene spermatogonia
mouse_Testis4233_data	Spermatocyte	Spermatocyte
mouse_Testis1662_data	Spermatid	Spermatid
mouse_Testis1662_data	Spermatid	Elongating spermatid
mouse_Testis299_data	Spermatid	Spermatid
mouse_Testis299_data	Spermatid	Elongating spermatid
mouse_Testis199_data	Spermatocyte	Spermatocyte
mouse_Testis398_data	Spermatocyte	Spermatocyte
mouse_Testis296_data	Spermatogonia	Spermatogonia
mouse_Testis296_data	Spermatogonia	Preleptotene spermatogonia

### Sheet: markers-dependent human
	Tissue	CellMatch related tissue	Testing dataset
	Blood	Peripheral blood	human_Blood9649_data
		Blood	human_Blood3223_data
			human_Blood2469_data
	Brain	Brain	human_Brain251_data
			human_Brain2892_data
			human_Brain1834_data
	Colorectum	Colon	human_Colorectum94_data
		Colorectum	human_Colorectum11894_data
		Gastrointestinal tract
		Gut
		Intestinal crypt
		Intestine
		Jejunum
		Large intestine
		Small intestinal crypt
		Small intestine
	Esophagus	Esophagus	human_Esophagus16999_data
			human_Esophagus17001_data
			human_Esophagus16469_data
	Fetal kidney	Fetal kidney	human_Fetal_kidney540_data
	Kidney	Kidney	human_Kidney5675_data
	Liver	Liver	human_Liver3502_data
			human_Liver298_data
			human_Liver5105_data
	Lung	Lung	human_Lung2064_data
			human_Lung9566_data
			human_Lung6338_data
			human_Lung7211_data
			human_Lung10743_data
			human_Lung11204_data
			human_Lung4624_data
			human_Lung2841_data
	Pancreas	Pancreas	human_Pancreas465_data
		Pancreatic islet	human_Pancreas958_data
			human_Pancreas20_data
			human_Pancreas185_data
			human_Pancreas15_data
			human_Pancreas11_data
	Placenta	Placenta	human_Placenta615_data
	Spleen	Spleen	human_Spleen18513_data
			human_Spleen16286_data
			human_Spleen11081_data
			human_Spleen14848_data
			human_Spleen9887_data

### Sheet: markers-dependent mouse
	Tissue	CellMatch related tissue	Testing dataset
	Blood	Blood	mouse_Blood768_data
		Peripheral blood	mouse_Blood1109_data
			mouse_Blood1223_data
			mouse_Blood1610_data
	Bone marrow	Bone marrow	mouse_Bone_marrow47_data
			mouse_Bone_marrow467_data
	Brain	Brain	mouse_Brain19431_data
			mouse_Brain2695_data
			mouse_Brain2502_data
			mouse_Brain2545_data
			mouse_Brain3005_data
			mouse_Brain4397_data
	Fetal brain	Fetal brain	mouse_Fetal_brain369_data
	Intestine	Intestine	mouse_Intestine28_data
		Intestinal crypt	mouse_Intestine192_data
		Small intestine	mouse_Intestine260_data
			mouse_Intestine3260_data
			mouse_Intestine1449_data
			mouse_Intestine529_data
	Kidney	Kidney	mouse_Kidney203_data
			mouse_Kidney7926_data
			mouse_Kidney1435_data
	Liver	Liver	mouse_Liver3729_data
			mouse_Liver4122_data
			mouse_Liver7761_data
			mouse_Liver18000_data
	Lung	Lung	mouse_Lung769_data
			mouse_Lung707_data
			mouse_Lung1920_data
			mouse_Lung6340_data
	Mammary gland	Mammary gland	mouse_Mammary_gland133_data
	Pancreas	Pancreas	mouse_Pancreas1354_data
		Pancreatic islet	mouse_Pancreas108_data
			mouse_Pancreas131_data
			mouse_Pancreas207_data
	Spleen	Spleen	mouse_Spleen1759_data
			mouse_Spleen1433_data
			mouse_Spleen1081_data
	Testis	Testis	mouse_Testis2584_data
			mouse_Testis4239_data
			mouse_Testis8792_data
			mouse_Testis6598_data
			mouse_Testis300_data
			mouse_Testis4233_data
			mouse_Testis1662_data
			mouse_Testis299_data
			mouse_Testis199_data
			mouse_Testis398_data
			mouse_Testis296_data

### Sheet: markers-dependent mapping
Testing dataset	Cell type of testing dataset	Cell type in CellMatch
human_Blood9649_data	T cell	CD4+ T cell
human_Blood9649_data	T cell	Natural regulatory T cell
human_Blood9649_data	T cell	FOXP3+ natural regulatory T cell
human_Blood9649_data	T cell	T helper cell
human_Blood9649_data	T cell	Memory T cell
human_Blood9649_data	T cell	Regulatory T cell
human_Blood9649_data	T cell	T helper1 cell
human_Blood9649_data	T cell	T helper2 cell
human_Blood9649_data	T cell	T helper17 cell
human_Blood9649_data	T cell	Responder T cell
human_Blood9649_data	T cell	Effector CD4+ memory T cell
human_Blood9649_data	T cell	T cell
human_Blood9649_data	T cell	Induced regulatory T cell
human_Blood9649_data	T cell	CD4-CD28+ T cell
human_Blood9649_data	T cell	CD4-CD28- T cell
human_Blood9649_data	T cell	Suppressor T cell
human_Blood9649_data	T cell	Cytotoxic T cell
human_Blood9649_data	T cell	Activated CD4+ T cell
human_Blood9649_data	T cell	IL-17Ralpha T cell
human_Blood9649_data	T cell	Naive T cell
human_Blood9649_data	T cell	Central memory T cell
human_Blood9649_data	T cell	Effector memory T cell
human_Blood9649_data	T cell	Effector T cell
human_Blood9649_data	T cell	Angiogenic T cell
human_Blood9649_data	T cell	Naive CD4+ T cell
human_Blood9649_data	T cell	CD8+ T cell
human_Blood9649_data	T cell	CD4+ memory T cell
human_Blood9649_data	T cell	Naive CD8+ T cell
human_Blood9649_data	T cell	Effector CD8+ memory T cell
human_Blood3223_data	B cell	B cell
human_Blood3223_data	B cell	Naive B cell
human_Blood3223_data	B cell	Class-switched memory B cell
human_Blood3223_data	B cell	Non-switched memory B cell
human_Blood3223_data	B cell	Double-negative B cell
human_Blood3223_data	B cell	Transitional B cell
human_Blood3223_data	B cell	Immature transitional B cell
human_Blood3223_data	B cell	Memory B cell
human_Blood3223_data	B cell	Non-switched B cell
human_Blood3223_data	B cell	Switched memory B cell
human_Blood3223_data	B cell	Double-negative memory B cell
human_Blood3223_data	B cell	Regulatory B cell
human_Blood3223_data	B cell	Activated B cell
human_Blood3223_data	T cell	CD4+ T cell
human_Blood3223_data	T cell	Natural regulatory T cell
human_Blood3223_data	T cell	FOXP3+ natural regulatory T cell
human_Blood3223_data	T cell	T helper cell
human_Blood3223_data	T cell	Memory T cell
human_Blood3223_data	T cell	Regulatory T cell
human_Blood3223_data	T cell	T helper1 cell
human_Blood3223_data	T cell	T helper2 cell
human_Blood3223_data	T cell	T helper17 cell
human_Blood3223_data	T cell	Responder T cell
human_Blood3223_data	T cell	Effector CD4+ memory T cell
human_Blood3223_data	T cell	T cell
human_Blood3223_data	T cell	Induced regulatory T cell
human_Blood3223_data	T cell	CD4-CD28+ T cell
human_Blood3223_data	T cell	CD4-CD28- T cell
human_Blood3223_data	T cell	Suppressor T cell
human_Blood3223_data	T cell	Cytotoxic T cell
human_Blood3223_data	T cell	Activated CD4+ T cell
human_Blood3223_data	T cell	IL-17Ralpha T cell
human_Blood3223_data	T cell	Naive T cell
human_Blood3223_data	T cell	Central memory T cell
human_Blood3223_data	T cell	Effector memory T cell
human_Blood3223_data	T cell	Effector T cell
human_Blood3223_data	T cell	Angiogenic T cell
human_Blood3223_data	T cell	Naive CD4+ T cell
human_Blood3223_data	T cell	CD8+ T cell
human_Blood3223_data	T cell	CD4+ memory T cell
human_Blood3223_data	T cell	Naive CD8+ T cell
human_Blood3223_data	T cell	Effector CD8+ memory T cell
human_Blood3223_data	Dendritic cell	Dendritic cell
human_Blood3223_data	Dendritic cell	Plasmacytoid dendritic cell
human_Blood3223_data	Dendritic cell	Monocyte derived dendritic cell
human_Blood3223_data	Dendritic cell	CD16+ dendritic cell
human_Blood3223_data	Dendritic cell	Myeloid dendritic cell
human_Blood3223_data	Dendritic cell	CD141+CLEC9A+ dendritic cell
human_Blood3223_data	Dendritic cell	CD1C+_A dendritic cell
human_Blood3223_data	Dendritic cell	CD1C+_B dendritic cell
human_Blood3223_data	Dendritic cell	CD1C-CD141- dendritic cell
human_Blood3223_data	Dendritic cell	AXL+SIGLEC6+ dendritic cell
human_Blood3223_data	Monocyte	Monocyte
human_Blood3223_data	Monocyte	Classical monocyte
human_Blood3223_data	Monocyte	Intermediate monocyte
human_Blood3223_data	Monocyte	Non-classical monocyte
human_Blood3223_data	Monocyte	Suppressive monocyte
human_Blood3223_data	Monocyte	CD14+CD16+ monocyte
human_Blood3223_data	Monocyte	CD14++CD16- monocyte
human_Blood2469_data	Memory CD4+ T cell	CD4+ T cell
human_Blood2469_data	Memory CD4+ T cell	Memory T cell
human_Blood2469_data	Memory CD4+ T cell	T cell
human_Blood2469_data	Memory CD4+ T cell	Effector CD4+ memory T cell
human_Blood2469_data	Memory CD4+ T cell	Effector memory T cell
human_Blood2469_data	Memory CD4+ T cell	Central memory T cell
human_Blood2469_data	Memory CD4+ T cell	CD4+ memory T cell
human_Blood2469_data	B cell	B cell
human_Blood2469_data	B cell	Naive B cell
human_Blood2469_data	B cell	Class-switched memory B cell
human_Blood2469_data	B cell	Non-switched memory B cell
human_Blood2469_data	B cell	Double-negative B cell
human_Blood2469_data	B cell	Transitional B cell
human_Blood2469_data	B cell	Immature transitional B cell
human_Blood2469_data	B cell	Memory B cell
human_Blood2469_data	B cell	Non-switched B cell
human_Blood2469_data	B cell	Switched memory B cell
human_Blood2469_data	B cell	Double-negative memory B cell
human_Blood2469_data	B cell	Regulatory B cell
human_Blood2469_data	B cell	Activated B cell
human_Blood2469_data	CD14+ Monocyte	Classical monocyte
human_Blood2469_data	CD14+ Monocyte	Intermediate monocyte
human_Blood2469_data	CD14+ Monocyte	Non-classical monocyte
human_Blood2469_data	CD14+ Monocyte	Suppressive monocyte
human_Blood2469_data	CD14+ Monocyte	CD14+CD16+ monocyte
human_Blood2469_data	CD14+ Monocyte	CD14++CD16- monocyte
human_Blood2469_data	CD8+ T cell	CD4+ T cell
human_Blood2469_data	CD8+ T cell	Natural regulatory T cell
human_Blood2469_data	CD8+ T cell	FOXP3+ natural regulatory T cell
human_Blood2469_data	CD8+ T cell	T helper cell
human_Blood2469_data	CD8+ T cell	Memory T cell
human_Blood2469_data	CD8+ T cell	Regulatory T cell
human_Blood2469_data	CD8+ T cell	T helper1 cell
human_Blood2469_data	CD8+ T cell	T helper2 cell
human_Blood2469_data	CD8+ T cell	T helper17 cell
human_Blood2469_data	CD8+ T cell	Responder T cell
human_Blood2469_data	CD8+ T cell	Effector CD4+ memory T cell
human_Blood2469_data	CD8+ T cell	T cell
human_Blood2469_data	CD8+ T cell	Induced regulatory T cell
human_Blood2469_data	CD8+ T cell	CD4-CD28+ T cell
human_Blood2469_data	CD8+ T cell	CD4-CD28- T cell
human_Blood2469_data	CD8+ T cell	Suppressor T cell
human_Blood2469_data	CD8+ T cell	Cytotoxic T cell
human_Blood2469_data	CD8+ T cell	Activated CD4+ T cell
human_Blood2469_data	CD8+ T cell	IL-17Ralpha T cell
human_Blood2469_data	CD8+ T cell	Naive T cell
human_Blood2469_data	CD8+ T cell	Central memory T cell
human_Blood2469_data	CD8+ T cell	Effector memory T cell
human_Blood2469_data	CD8+ T cell	Effector T cell
human_Blood2469_data	CD8+ T cell	Angiogenic T cell
human_Blood2469_data	CD8+ T cell	Naive CD4+ T cell
human_Blood2469_data	CD8+ T cell	CD8+ T cell
human_Blood2469_data	CD8+ T cell	CD4+ memory T cell
human_Blood2469_data	CD8+ T cell	Naive CD8+ T cell
human_Blood2469_data	CD8+ T cell	Effector CD8+ memory T cell
human_Blood2469_data	Naive CD4+ T cell	Naive CD4+ T cell
human_Blood2469_data	Naive CD4+ T cell	Naive CD8+ T cell
human_Blood2469_data	Naive CD4+ T cell	CD8+ T cell
human_Blood2469_data	Naive CD4+ T cell	Naive T cell
human_Blood2469_data	Naive CD4+ T cell	T cell
human_Blood2469_data	Naive CD4+ T cell	CD4+ T cell
human_Blood2469_data	FCGR3A+ Monocyte	Classical monocyte
human_Blood2469_data	FCGR3A+ Monocyte	Intermediate monocyte
human_Blood2469_data	FCGR3A+ Monocyte	Non-classical monocyte
human_Blood2469_data	FCGR3A+ Monocyte	Suppressive monocyte
human_Blood2469_data	FCGR3A+ Monocyte	CD14+CD16+ monocyte
human_Blood2469_data	FCGR3A+ Monocyte	CD14++CD16- monocyte
human_Blood2469_data	Dendritic cell	Dendritic cell
human_Blood2469_data	Dendritic cell	Plasmacytoid dendritic cell
human_Blood2469_data	Dendritic cell	Monocyte derived dendritic cell
human_Blood2469_data	Dendritic cell	CD16+ dendritic cell
human_Blood2469_data	Dendritic cell	Myeloid dendritic cell
human_Blood2469_data	Dendritic cell	CD141+CLEC9A+ dendritic cell
human_Blood2469_data	Dendritic cell	CD1C+_A dendritic cell
human_Blood2469_data	Dendritic cell	CD1C+_B dendritic cell
human_Blood2469_data	Dendritic cell	CD1C-CD141- dendritic cell
human_Blood2469_data	Dendritic cell	AXL+SIGLEC6+ dendritic cell
human_Brain251_data	Oligodendrocyte	Oligodendrocyte
human_Brain251_data	Astrocyte	Astrocyte
human_Brain251_data	Neuron	Neuron
human_Brain251_data	Endothelial cell	Endothelial cell
human_Brain2892_data	Inhibitory neuron	Neuron
human_Brain2892_data	Excitatory neuron	Neuron
human_Brain2892_data	Oligodendrocyte	Oligodendrocyte
human_Brain2892_data	Astrocyte	Astrocyte
human_Brain2892_data	Endothelial cell	Endothelial cell
human_Brain2892_data	B cell	B cell
human_Brain2892_data	Naive-like T cell	T cell
human_Brain2892_data	Effector T cell	T cell
human_Brain1834_data	Neuron	Neuron
human_Brain1834_data	GABAergic neuron	Neuron
human_Brain1834_data	Astrocyte	Astrocyte
human_Colorectum94_data	T cell	CD4+ T cell
human_Colorectum94_data	Goblet cell	Goblet cell
human_Colorectum94_data	Enterocyte	Enterocyte
human_Colorectum11894_data	Enterocyte	Enterocyte
human_Colorectum11894_data	Goblet cell	Goblet cell
human_Colorectum11894_data	Progenitor	Tuft progenitor cell
human_Colorectum11894_data	Progenitor	PROCR+ progenitor cell
human_Colorectum11894_data	Progenitor	Enterocyte progenitor cell
human_Colorectum11894_data	Progenitor	Secretory progenitor cell
human_Colorectum11894_data	Progenitor	DCLK1+ progenitor cell
human_Colorectum11894_data	Progenitor	MKI67+ progenitor cell
human_Colorectum11894_data	Progenitor	PROM1High progenitor cell
human_Colorectum11894_data	Progenitor	PROM1Low progenitor cell
human_Colorectum11894_data	Progenitor	Goblet progenitor cell
human_Esophagus16999_data	Stratified epithelial cell	FGFR1LowNME5- epithelial cell
human_Esophagus16999_data	Stratified epithelial cell	FGFR1HighNME5- epithelial cell
human_Esophagus17001_data	Stratified epithelial cell	FGFR1LowNME5- epithelial cell
human_Esophagus17001_data	Stratified epithelial cell	FGFR1HighNME5- epithelial cell
human_Esophagus16469_data	Stratified epithelial cell	FGFR1LowNME5- epithelial cell
human_Esophagus16469_data	Stratified epithelial cell	FGFR1HighNME5- epithelial cell
human_Fetal_kidney540_data	Ureteric bud/collecting duct	Ureteric bud cell
human_Fetal_kidney540_data	Endothelial cell	Endothelial cell
human_Kidney5675_data	Epithelial cell	Epithelial cell
human_Kidney5675_data	Epithelial cell	Nephron epithelial cell
human_Kidney5675_data	Proximal tubule epithelial cell	Epithelial cell
human_Kidney5675_data	Proximal tubule epithelial cell	Proximal tubular cell
human_Kidney5675_data	Endothelial cell	Endothelial cell
human_Liver3502_data	Endothelial cell	Endothelial cell
human_Liver3502_data	T/Natural killer cell	T cell
human_Liver3502_data	T/Natural killer cell	Natural killer T cell
human_Liver3502_data	B cell	B cell
human_Liver298_data	Endothelial cell	Endothelial cell
human_Liver298_data	Mesenchymal cell	Mesenchymal cell
human_Liver5105_data	Natural killer cell/T cell	T cell
human_Liver5105_data	Natural killer cell/T cell	Natural killer T cell
human_Liver5105_data	B cell	B cell
human_Liver5105_data	Liver sinusoidal endothelial cell	Endothelial cell
human_Liver5105_data	Macro-vascular endothelial cell	Endothelial cell
human_Liver5105_data	Endothelial cell	Endothelial cell
human_Lung2064_data	Basal cell	Basal cell
human_Lung9566_data	T cell	T helper cell
human_Lung9566_data	T cell	T cell
human_Lung9566_data	T cell	CD8+ T cell
human_Lung6338_data	AT2	Type II pneumocyte
human_Lung6338_data	Transformed epithelium	Lung epithelial cell
human_Lung6338_data	Macrophage	Macrophage
human_Lung6338_data	Macrophage	M2 macrophage
human_Lung6338_data	Macrophage	M1 macrophage
human_Lung6338_data	Endothelium	Endothelial cell
human_Lung6338_data	T cell	T helper cell
human_Lung6338_data	T cell	T cell
human_Lung6338_data	T cell	CD8+ T cell
human_Lung6338_data	Fibroblast	Fibroblast
human_Lung7211_data	CD4+ T cell	T helper cell
human_Lung7211_data	CD4+ T cell	T cell
human_Lung7211_data	CD4+ T cell	CD8+ T cell
human_Lung10743_data	AT2	Type II pneumocyte
human_Lung10743_data	Monocyte	Monocyte
human_Lung11204_data	Macrophage	Macrophage
human_Lung11204_data	Macrophage	M2 macrophage
human_Lung11204_data	Macrophage	M1 macrophage
human_Lung11204_data	Cytotoxic CD8+ T cell	T cell
human_Lung11204_data	Cytotoxic CD8+ T cell	CD8+ T cell
human_Lung4624_data	Fibroblast	Fibroblast
human_Lung2841_data	Dendritic cell	Plasmacytoid dendritic cell
human_Lung2841_data	Dendritic cell	Dendritic cell
human_Lung2841_data	Dendritic cell/Dividing monocyte	Plasmacytoid dendritic cell
human_Lung2841_data	Dendritic cell/Dividing monocyte	Dendritic cell
human_Lung2841_data	Dendritic cell/Dividing monocyte	Monocyte
human_Lung2841_data	Plasmacytoid dendritic cell	Plasmacytoid dendritic cell
human_Lung2841_data	Plasmacytoid dendritic cell	Dendritic cell
human_Lung2841_data	Dividing T cell	T cell
human_Lung2841_data	Dividing T cell	CD8+ T cell
human_Lung2841_data	Activated dendritic cell	Plasmacytoid dendritic cell
human_Lung2841_data	Activated dendritic cell	Dendritic cell
human_Lung2841_data	Regulatory T cell	T cell
human_Lung2841_data	Regulatory T cell	CD8+ T cell
human_Lung2841_data	Dividing macrophage	Macrophage
human_Lung2841_data	Dividing macrophage	M2 macrophage
human_Lung2841_data	Dividing macrophage	M1 macrophage
human_Pancreas465_data	Acinar cell	Acinar cell
human_Pancreas465_data	Mesenchymal cell	Mesenchymal cell
human_Pancreas958_data	Acinar cell	Acinar cell
human_Pancreas20_data	Acinar cell	Acinar cell
human_Pancreas20_data	Mesenchyme cell	Mesenchymal cell
human_Pancreas185_data	Acinar cell	Acinar cell
human_Pancreas15_data	Acinar cell	Acinar cell
human_Pancreas11_data	Acinar cell	Acinar cell
human_Placenta615_data	Stromal cell	Mesenchymal stromal cell
human_Placenta615_data	Stromal cell	Villous stromal cell
human_Spleen18513_data	Mantle B cell	B cell
human_Spleen16286_data	Follicular B cell	B cell
human_Spleen11081_data	Conventional CD4+ T cell	T cell
human_Spleen14848_data	Activated CD8+ T cell	T cell
human_Spleen14848_data	CD4+ follicular helper T cell	T cell
human_Spleen14848_data	Naive CD4+ T cell	T cell
human_Spleen14848_data	Monocyte	Monocyte
human_Spleen9887_data	CD8+ MAIT-like T cell	T cell
human_Spleen9887_data	Dividing T cell	T cell
human_Spleen9887_data	CD8+ cytotoxic lymphocyte T cell	T cell
human_Spleen9887_data	Regulatory CD4 T cell	T cell
human_Spleen9887_data	Dendritic cell	Follicular dendritic cell
human_Spleen9887_data	Dendritic cell	Dendritic cell
human_Spleen9887_data	Macrophage	Macrophage
human_Spleen9887_data	GD CD8+ T cell	T cell
human_Spleen9887_data	Hypermutated B cell	B cell
human_Spleen9887_data	Plasmacytoid dendritic cell	Dendritic cell
human_Spleen9887_data	Activated dendritic cell	Dendritic cell
mouse_Blood768_data	Basophil	Basophil
mouse_Blood1109_data	Natural killer cell	Natural killer cell
mouse_Blood1223_data	Natural killer cell	Natural killer cell
mouse_Blood1610_data	Natural killer cell	Natural killer cell
mouse_Bone_marrow47_data	granulocyte_monocyte progenitor	Granulocyte-monocyte progenitor
mouse_Bone_marrow47_data	granulocyte_monocyte progenitor	Granulocyte monocyte progenitor cell
mouse_Bone_marrow47_data	granulocyte_monocyte progenitor	Monocyte progenitor cell
mouse_Bone_marrow467_data	Progenitors	Endothelial progenitor cell
mouse_Bone_marrow467_data	Progenitors	Erythroid precursor
mouse_Bone_marrow467_data	Progenitors	Myeloid progenitor cell
mouse_Bone_marrow467_data	Progenitors	Multiple pluripotent progenitor cell
mouse_Bone_marrow467_data	Progenitors	Hematopoietic progenitor cell
mouse_Bone_marrow467_data	Progenitors	Progenitor cell
mouse_Bone_marrow467_data	Progenitors	Multipotent progenitor cell
mouse_Bone_marrow467_data	Progenitors	Megakaryocyte-erythroid progenitor
mouse_Bone_marrow467_data	Progenitors	Pre-megakaryocyte-erythroid progenitor cell
mouse_Bone_marrow467_data	Progenitors	Lymphoid-primed multipotent progenitor
mouse_Bone_marrow467_data	Progenitors	Common myeloid progenitor
mouse_Bone_marrow467_data	Progenitors	Granulocyte-monocyte progenitor
mouse_Bone_marrow467_data	Progenitors	Erythrocyte progenitor
mouse_Bone_marrow467_data	Progenitors	Eosinophil progenitor cell
mouse_Bone_marrow467_data	Progenitors	Monocyte progenitor cell
mouse_Bone_marrow467_data	Progenitors	Granulocyte monocyte progenitor cell
mouse_Bone_marrow467_data	Erythroblasts	Erythroblast
mouse_Bone_marrow467_data	Neutrophils	Polymorphonuclear neutrophil
mouse_Bone_marrow467_data	Neutrophils	Neutrophil
mouse_Bone_marrow467_data	Neutrophils	Stage I neutrophil
mouse_Bone_marrow467_data	Neutrophils	Stage II neutrophil
mouse_Bone_marrow467_data	Macrophages	Macrophage
mouse_Bone_marrow467_data	Macrophages	M2 macrophage
mouse_Brain19431_data	Oligodendrocyte precursor cell	Oligodendrocyte precursor cell
mouse_Brain19431_data	Astrocyte	Astrocyte
mouse_Brain19431_data	Oligodendrocyte	Oligodendrocyte
mouse_Brain19431_data	Oligodendrocyte	Myelinating oligodendrocyte
mouse_Brain19431_data	Neuron	Neuron
mouse_Brain19431_data	Neuron	Immature neuron
mouse_Brain19431_data	Neuron	Olfactory sensory neuron
mouse_Brain19431_data	Neuron	Immature olfactory sensory neuron
mouse_Brain19431_data	Neuron	Mature olfactory sensory neuron
mouse_Brain19431_data	Neuron	Type IA spiral ganglion neuron
mouse_Brain19431_data	Neuron	Type IB spiral ganglion neuron
mouse_Brain19431_data	Neuron	Type IC spiral ganglion neuron
mouse_Brain19431_data	Neuron	Long-projecting GABAergic cell
mouse_Brain19431_data	Microglia	Microglial cell
mouse_Brain19431_data	Microglia	Microglia cell
mouse_Brain2695_data	Interneuron	Neuron
mouse_Brain2695_data	Interneuron	Interneuron-selective cell
mouse_Brain2695_data	Pyramidal SS neuron	Neuron
mouse_Brain2695_data	Pyramidal CA1 neuron	Neuron
mouse_Brain2695_data	Oligodendrocyte	Oligodendrocyte
mouse_Brain2695_data	Oligodendrocyte	Myelinating oligodendrocyte
mouse_Brain2695_data	Microglia	Microglial cell
mouse_Brain2695_data	Microglia	Microglia cell
mouse_Brain2695_data	Astrocyte	Astrocyte
mouse_Brain2695_data	Ependymal cell	Ependymal cell
mouse_Brain2695_data	Ependymal cell	Hypothalamic ependymal cell
mouse_Brain2502_data	Microglia	Microglial cell
mouse_Brain2502_data	Microglia	Microglia cell
mouse_Brain2502_data	Astrocyte	Astrocyte
mouse_Brain2502_data	Ependymal cell	Ependymal cell
mouse_Brain2502_data	Ependymal cell	Hypothalamic ependymal cell
mouse_Brain2502_data	Oligodendrocyte	Oligodendrocyte
mouse_Brain2502_data	Oligodendrocyte	Myelinating oligodendrocyte
mouse_Brain2502_data	Oligodendrocyte precursor cell	Oligodendrocyte precursor cell
mouse_Brain2502_data	Glutamatergic neuron	Neuron
mouse_Brain2502_data	GABAergic neuron	Neuron
mouse_Brain2502_data	GABAergic neuron	Long-projecting GABAergic cell
mouse_Brain2545_data	Microglia	Microglial cell
mouse_Brain2545_data	Microglia	Microglia cell
mouse_Brain3005_data	Microglia	Microglial cell
mouse_Brain3005_data	Microglia	Microglia cell
mouse_Brain4397_data	GABAergic neuron	Neuron
mouse_Brain4397_data	GABAergic neuron	Long-projecting GABAergic cell
mouse_Brain4397_data	Myelinating oligodendrocyte	Oligodendrocyte
mouse_Brain4397_data	Myelinating oligodendrocyte	Myelinating oligodendrocyte
mouse_Brain4397_data	Glutamatergic neuron	Neuron
mouse_Brain4397_data	Ependymal cell	Ependymal cell
mouse_Brain4397_data	Ependymal cell	Hypothalamic ependymal cell
mouse_Brain4397_data	Microglia	Microglial cell
mouse_Brain4397_data	Microglia	Microglia cell
mouse_Brain4397_data	Oligodendrocyte precursor cell	Oligodendrocyte precursor cell
mouse_Brain4397_data	Macrophage	Macrophage
mouse_Brain4397_data	Macrophage	M1 macrophage
mouse_Brain4397_data	Astro	Astrocyte
mouse_Brain4397_data	Histaminergic neuron	Neuron
mouse_Fetal_brain369_data	Neuronal cell	Pyramidal neuron cell
mouse_Intestine28_data	Paneth cells	Paneth cell
mouse_Intestine192_data	Epithelial cell	Epithelial cell
mouse_Intestine192_data	Epithelial cell	Epithelium of small intestinal villi
mouse_Intestine192_data	Epithelial cell	Columnar epithelium
mouse_Intestine260_data	Paneth cell	Paneth cell
mouse_Intestine3260_data	Follicle associated epithelium	Epithelial cell
mouse_Intestine1449_data	Paneth cell	Paneth cell
mouse_Intestine529_data	Paneth cell	Paneth cell
mouse_Kidney203_data	Intercalated cell	Collecting duct intercalated cell
mouse_Kidney203_data	Principal cell	Collecting duct principal cell
mouse_Kidney203_data	Proximal tubule cell	Proximal tubule cell
mouse_Kidney7926_data	Proximal tubule cell	Proximal tubule cell
mouse_Kidney7926_data	Intercalated cell	Collecting duct intercalated cell
mouse_Kidney7926_data	Endothelial cell	Vascular endothelial cell
mouse_Kidney7926_data	Endothelial cell	Endothelial cell
mouse_Kidney7926_data	Endothelial cell	Fenestrated endothelial cell
mouse_Kidney7926_data	Ascending limb of the loop of Henle	Thick ascending limb of the loop of henle
mouse_Kidney7926_data	Macrophage	Macrophage
mouse_Kidney7926_data	Collecting duct principal cell	Collecting duct principal cell
mouse_Kidney1435_data	Endothelial cell	Vascular endothelial cell
mouse_Kidney1435_data	Endothelial cell	Endothelial cell
mouse_Kidney1435_data	Endothelial cell	Fenestrated endothelial cell
mouse_Kidney1435_data	Loop of henle	Thick ascending limb of the loop of henle
mouse_Kidney1435_data	Proximal tubule cell	Proximal tubule cell
mouse_Liver3729_data	Biliary epithelial cell	Epithelial cell
mouse_Liver4122_data	Biliary epithelial cell	Epithelial cell
mouse_Liver7761_data	Biliary epithelial cell	Epithelial cell
mouse_Liver18000_data	Hepatocyte	Hepatocyte
mouse_Lung769_data	Endothelial cell	Endothelial cell
mouse_Lung707_data	Endothelial	Endothelial cell
mouse_Lung1920_data	Basophil	Basophil
mouse_Lung6340_data	Neutrophil	Polymorphonuclear neutrophil
mouse_Lung6340_data	Neutrophil	Neutrophil
mouse_Lung6340_data	Neutrophil	Neutrophil granulocyte
mouse_Lung6340_data	Macrophage	Alveolar macrophage
mouse_Lung6340_data	Macrophage	Macrophage
mouse_Lung6340_data	Macrophage	M2 macrophage
mouse_Lung6340_data	Macrophage	M1 macrophage
mouse_Lung6340_data	Macrophage	Interstitial macrophage
mouse_Lung6340_data	Dendritic cell	Airway dendritic cell
mouse_Lung6340_data	Dendritic cell	Dendritic cell
mouse_Lung6340_data	Dendritic cell	Conventional dendritic cell
mouse_Lung6340_data	Dendritic cell	Dividing dendritic cell
mouse_Lung6340_data	Dendritic cell	Plasmacytoid dendritic cell
mouse_Lung6340_data	Basophil	Basophil
mouse_Lung6340_data	T cell	T cell
mouse_Lung6340_data	T cell	Dividing T cell
mouse_Lung6340_data	B cell	B cell
mouse_Lung6340_data	Natural killer cell	Natural killer cell
mouse_Mammary_gland133_data	Luminal cell	Luminal cell
mouse_Pancreas1354_data	Beta cell	Beta cell
mouse_Pancreas1354_data	Ductal cell	Pancreatic ductal cell
mouse_Pancreas1354_data	Ductal cell	Ductal cell
mouse_Pancreas1354_data	Endothelial cell	Endothelial cell
mouse_Pancreas1354_data	Macrophage	Macrophage
mouse_Pancreas1354_data	B cell	B cell
mouse_Pancreas108_data	Acinar cell	Acinar cell
mouse_Pancreas131_data	Beta cell	Beta cell
mouse_Pancreas207_data	Beta cell	Beta cell
mouse_Spleen1759_data	Natural killer cell	Natural killer cell
mouse_Spleen1433_data	Natural killer cell	Natural killer cell
mouse_Spleen1081_data	Natural killer cell	Natural killer cell
mouse_Testis2584_data	Leydig cell	Leydig cell
mouse_Testis2584_data	Leydig cell	Stem leydig cell
mouse_Testis2584_data	Sertoli cell	Sertoli cell
mouse_Testis2584_data	Sertoli cell	Immature sertoli cell
mouse_Testis2584_data	Sertoli cell	Mature sertoli cell
mouse_Testis2584_data	Macrophage	Macrophage
mouse_Testis4239_data	Spermatogonia	Spermatogonia
mouse_Testis4239_data	Spermatogonia	Preleptotene spermatogonia
mouse_Testis8792_data	Spermatocyte	Spermatocyte
mouse_Testis6598_data	Elongating spermatid	Spermatids
mouse_Testis300_data	Spermatogonia	Spermatogonia
mouse_Testis300_data	Spermatogonia	Preleptotene spermatogonia
mouse_Testis4233_data	Spermatocyte	Spermatocyte
mouse_Testis1662_data	Spermatid	Spermatids
mouse_Testis299_data	Spermatid	Spermatids
mouse_Testis199_data	Spermatocyte	Spermatocyte
mouse_Testis398_data	Spermatocyte	Spermatocyte
mouse_Testis296_data	Spermatogonia	Spermatogonia
mouse_Testis296_data	Spermatogonia	Preleptotene spermatogonia
