## Supplementary Table S5 for "Reference-free Cell-type Annotation for Single-cell Transcriptomics using Deep Learning with a Weighted Graph Neural Network"

### Sheet: human tissue heatmap
Tissue	Testing data	Accuracy (tissue, scDeepSort)	Accuracy (tissue, CellAssign)	Accuracy (tissue, Garnett)	Accuracy (tissue, SingleR)	Accuracy (tissue, scMap)
Blood	human_Blood9649	0.995025	0.302104	0.0790756	0.19401	0.705358
Blood	human_Blood3223	0.928638	0.142104	0.019547	0.614334	0.611542
Blood	human_Blood2469	0.99271	0.200486	0.0639935	0.45484	0.522479
Brain	human_Brain251	0.410359	0	0.0796813	0.908367	0.354582
Brain	human_Brain2892	0.142462	0.0176349	0.219225	0.158714	0.0560166
Brain	human_Brain1834	0.118321	0.0207197	0.00163577	0.114504	0.0408942
Colorectum	human_Colorectum94	0.106383	0.0212766	0	0.0744681	0
Fetal_kidney	human_Fetal_kidney540	0.412963	0.959259	0.246296	0.0388889	0.0925926
Kidney	human_Kidney5675	0.917533	0.466256	0.147489	0.296388	0.00933921
Liver	human_Liver3502	0.944318	0.213878	0.0936608	0.0936608	0.31325
Liver	human_Liver298	0.409396	0	0	0.0771812	0
Liver	human_Liver5105	0.933986	0.266601	0.168266	0.696572	0.246229
Lung	human_Lung2064	0.0562016	0.000484496	0.137597	0.546996	0
Lung	human_Lung9566	0.837236	0.146874	0.100355	0.648651	0.101819
Lung	human_Lung6338	0.662196	0.272799	0.0866204	0.602083	0.342853
Pancreas	human_Pancreas465	0.0451613	0.113978	0.137634	0.027957	0
Pancreas	human_Pancreas958	0	0	0.0960334	0	0
Pancreas	human_Pancreas20	0.7	0	NA	0.7	NA
Pancreas	human_Pancreas185	0	0.221622	0	0.0108108	0
Pancreas	human_Pancreas15	0	0	NA	0	0
Pancreas	human_Pancreas11	0	1	NA	0	NA
Placenta	human_Placenta615	0.00325203	NA	NA	NA	0
Spleen	human_Spleen18513	0.995409	0.111111	NA	0.997839	0.0742181
Spleen	human_Spleen16286	0.988395	0.0270171	0.634226	0.992693	0.10991
Spleen	human_Spleen11081	0.990163	0.000360978	0.868694	0.130042	0.119303
Spleen	human_Spleen14848	0.864022	0.114696	0.320851	0.178138	0.130186
Spleen	human_Spleen9887	0.842622	0.0987155	0.276525	0.240214	0.306969

### Sheet: human cell type heatmap
Tissue	Testing data	Cell type for plot	Cell type	Accuracy (cell type, scDeepSort)	Accuracy (cell type, CellAssign)	Accuracy (cell type, Garnett)	Accuracy (cell type, SingleR)	Accuracy (cell type, scMap)	Cell sum of training set
Pancreas	human_Pancreas465	Acinar cell	Acinar cell	0	0.00243309	0.155718	0	0	2
Pancreas	human_Pancreas958	Acinar cell	Acinar cell	0	0	0.0960334	0	0	2
Pancreas	human_Pancreas20	Acinar cell	Acinar cell	0	0	NA	0	NA	2
Pancreas	human_Pancreas185	Acinar cell	Acinar cell	0	0.221622	0	0.0108108	0	2
Pancreas	human_Pancreas15	Acinar cell	Acinar cell	0	0	NA	0	0	2
Pancreas	human_Pancreas11	Acinar cell	Acinar cell	0	1	NA	0	NA	2
Brain	human_Brain251	Astrocyte	Astrocyte	0.983871	0	0	0.935484	0.790323	2655
Brain	human_Brain2892	Astrocyte	Astrocyte	1	0	0.276786	0.723214	1	2655
Brain	human_Brain1834	Astrocyte	Astrocyte	1	0.5	0	0.342105	0.986842	2655
Lung	human_Lung6338	AT2	AT2	0.934752	0.00496454	0	0.893617	0.455319	3920
Blood	human_Blood3223	B cell	B cell	0.678191	0.531915	0	0.12766	0	937
Blood	human_Blood2469	B cell	B cell	0.976744	0.331395	0	0.587209	0	937
Brain	human_Brain2892	B cell	B cell	0.368421	0.684211	0	0.842105	0	39
Liver	human_Liver3502	B cell	B cell	0.835938	0.146875	0.114062	0.0578125	0.145313	788
Liver	human_Liver5105	B cell	B cell	0.641148	0.354067	0.172249	0.607656	0.0239234	788
Spleen	human_Spleen18513	B cell	Mantle B cell	0.995409	0.111111	NA	0.997839	0.0742181	12275
Spleen	human_Spleen16286	B cell	Follicular B cell	0.988395	0.0270171	0.634226	0.992693	0.10991	12275
Spleen	human_Spleen9887	B cell	Hypermutated B cell	0.977117	0.020595	0	0.226545	0.352403	12275
Lung	human_Lung2064	Basal cell	Basal cell	0.0562016	0.000484496	0.137597	0.546996	0	62
Blood	human_Blood3223	Dendritic cell	Dendritic cell	0.355769	0.00961538	0	0.673077	0	771
Blood	human_Blood2469	Dendritic cell	Dendritic cell	0.8125	0.21875	0	0.84375	0.03125	771
Spleen	human_Spleen9887	Dendritic cell	Activated dendritic cell	0.351351	0.135135	0	0.135135	0	62
Spleen	human_Spleen9887	Dendritic cell	Dendritic cell	0.648827	0.110042	0	0.414913	0.0396873	62
Spleen	human_Spleen9887	Dendritic cell	Plasmacytoid dendritic cell	0.0273438	0.0898438	0	0.0429688	0	62
Brain	human_Brain251	Endothelial cell	Endothelial cell	0.3	0	0	0.35	0.2	126
Brain	human_Brain2892	Endothelial cell	Endothelial cell	0.267081	0	0	0.304348	0.0993789	126
Fetal_kidney	human_Fetal_kidney540	Endothelial cell	Endothelial cell	0.977578	0.946188	0.596413	0.0896861	0.116592	1880
Kidney	human_Kidney5675	Endothelial cell	Endothelial cell	0.7212	0.698935	0	0.694095	0.00580833	2762
Liver	human_Liver3502	Endothelial cell	Endothelial cell	0.988152	0.760664	0.259479	0.0888626	0.7109	3979
Liver	human_Liver298	Endothelial cell	Endothelial cell	0.96063	0	0	0.181102	0	3979
Liver	human_Liver5105	Endothelial cell	Endothelial cell	1	0.77193	0.27193	0.868421	0.526316	3979
Liver	human_Liver5105	Endothelial cell	Liver sinusoidal endothelial cell	1	0.6554	0.545187	0.897869	0.716385	3979
Liver	human_Liver5105	Endothelial cell	Macro-vascular endothelial cell	0.816901	0.859155	0.0253521	0.946479	0	132
Lung	human_Lung6338	Endothelial cell	Endothelium	0.808333	0.316667	0	0.791667	0.127778	2574
Colorectum	human_Colorectum94	Enterocyte	Enterocyte	0	0	0	0	0	8718
Kidney	human_Kidney5675	Epithelial cell	Epithelial cell	0.781818	0	0.345455	0.218182	0	4400
Lung	human_Lung6338	Epithelial cell	Transformed epithelium	0.135053	0.0925645	0.274659	0.185129	0	137
Lung	human_Lung6338	Fibroblast	Fibroblast	0.132353	0	0	0.117647	0	24
Colorectum	human_Colorectum94	Goblet cell	Goblet cell	0	0	0	0	0	1238
Lung	human_Lung6338	Macrophage	Macrophage	0.658443	0.482279	0.127867	0.543085	0.514246	5772
Spleen	human_Spleen9887	Macrophage	Macrophage	0.409662	0.224155	0.290821	0.0888889	0.605797	546
Liver	human_Liver298	Mesenchymal cell	Mesenchymal cell	0	0	0	0	0	1
Pancreas	human_Pancreas465	Mesenchymal cell	Mesenchymal cell	0.388889	0.962963	0	0.240741	0	9
Pancreas	human_Pancreas20	Mesenchyme cell	Mesenchyme cell	0.777778	0	NA	0.777778	NA	9
Blood	human_Blood3223	Monocyte	Monocyte	0.994022	0	0	0.882609	0.929348	6429
Blood	human_Blood2469	Monocyte	CD14+ Monocyte	0.99375	0.26875	0	0.627083	0.93125	6429
Blood	human_Blood2469	Monocyte	FCGR3A+ Monocyte	1	0.555556	0	0.561728	0.975309	6429
Spleen	human_Spleen14848	Monocyte	Monocyte	0.501031	0.0531202	0	0.326715	0.0149562	22
Brain	human_Brain251	Neuron	Neuron	0	0	0	0.961832	0	34
Brain	human_Brain2892	Neuron	Excitatory neuron	0.0351105	0	0.0702211	0.10078	0	34
Brain	human_Brain2892	Neuron	Inhibitory neuron	0.121901	0	0.47624	0.072314	0	34
Brain	human_Brain1834	Neuron	GABAergic neuron	0.0713267	0	0.0042796	0.101284	0	34
Brain	human_Brain1834	Neuron	Neuron	0.0860927	0	0	0.106906	0	34
Brain	human_Brain251	Oligodendrocyte	Oligodendrocyte	0.947368	0	0.526316	0.973684	0.947368	2541
Brain	human_Brain2892	Oligodendrocyte	Oligodendrocyte	0.970588	0	1	0.941176	1	2541
Kidney	human_Kidney5675	Proximal tubule epithelial cell	Proximal tubule epithelial cell	0.963375	0.419446	0.17833	0.207761	0.0102463	4396
Placenta	human_Placenta615	Stromal cell	Stromal cell	0.00325203	NA	NA	NA	0	75
Blood	human_Blood9649	T cell	T cell	0.995025	0.302104	0.0790756	0.19401	0.705358	4848
Blood	human_Blood3223	T cell	T cell	0.96567	0.284607	0.0697674	0.263566	0.289037	4848
Blood	human_Blood2469	T cell	CD8+ T cell	1	0.571956	0.00369004	0.822878	0.730627	4848
Blood	human_Blood2469	T cell	Memory CD4+ T cell	1	0	0	0.391304	0.372671	4848
Blood	human_Blood2469	T cell	Naive CD4+ T cell	0.998565	0	0.225251	0.129125	0.439024	4848
Brain	human_Brain2892	T cell	Effector T cell	0.689655	0.310345	0	0.896552	0	33
Brain	human_Brain2892	T cell	Naive-like T cell	0.806452	0.935484	0	0.967742	0	33
Colorectum	human_Colorectum94	T cell	T cell	0.769231	0.153846	0	0.538462	0	1759
Lung	human_Lung9566	T cell	T cell	0.837236	0.146874	0.100355	0.648651	0.101819	981
Lung	human_Lung6338	T cell	T cell	0.697703	0.192261	0	0.679565	0.00604595	981
Spleen	human_Spleen11081	T cell	Conventional CD4+ T cell	0.990163	0.000360978	0.868694	0.130042	0.119303	475
Spleen	human_Spleen14848	T cell	Activated CD8+ T cell	0.997205	0.105011	0.4444	0.170693	0.270513	475
Spleen	human_Spleen14848	T cell	CD4+ follicular helper T cell	0.994885	0.149434	0.462916	0.102302	0.108878	475
Spleen	human_Spleen14848	T cell	Naive CD4+ T cell	0.98263	0.174318	0.394231	0.0753722	0.0688586	475
Spleen	human_Spleen9887	T cell	CD8+ cytotoxic lymphocyte T cell	0.997115	0.0759615	0.449038	0.329808	0.449038	475
Spleen	human_Spleen9887	T cell	CD8+ MAIT-like T cell	0.997166	0.0615385	0.330364	0.21498	0.387449	475
Spleen	human_Spleen9887	T cell	Dividing T cell	0.808777	0.266458	0.128527	0.100313	0.203762	475
Spleen	human_Spleen9887	T cell	GD CD8+ T cell	0.998148	0.041358	0.408025	0.148765	0.283951	475
Spleen	human_Spleen9887	T cell	Regulatory CD4 T cell	0.99604	0.139604	0.443564	0.327723	0.236634	475
Liver	human_Liver3502	T/Natural killer cell	T/Natural killer cell	0.960357	0.00644202	0.0178394	0.107037	0.200198	922
Liver	human_Liver5105	T/Natural killer cell	Natural killer cell/T cell	0.935747	0.000652316	0.0133725	0.577952	0.0707763	922
Fetal_kidney	human_Fetal_kidney540	Ureteric bud	Ureteric bud/collecting duct	0.0157729	0.968454	0	0.00315457	0.0757098	1936

### Sheet: mouse tissue heatmap
Tissue	Testing data	Accuracy (tissue, scDeepSort)	Accuracy (tissue, CellAssign)	Accuracy (tissue, Garnett)	Accuracy (tissue, SingleR)	Accuracy (tissue, scMap)
Peripheral_blood	mouse_Blood768	0.657552	0	0.109375	0.58724	0
Peripheral_blood	mouse_Blood1109	0.996393	0	0.0532011	0.808837	0.0748422
Peripheral_blood	mouse_Blood1223	0.998365	0	0.0956664	0.695012	0.0220769
Peripheral_blood	mouse_Blood1610	0.999379	0	0.0776398	0.677019	0.0645963
Bone_marrow	mouse_Bone_marrow47	0.914894	0	NA	0.829787	0.829787
Bone_marrow	mouse_Bone_marrow467	0.357602	0.498929	0.0492505	0.43469	0.308351
Brain	mouse_Brain19431	0.557357	0.309763	0	0.565488	0.247594
Brain	mouse_Brain2695	0.368089	0.0345083	0	0.364378	0.303154
Brain	mouse_Brain2502	0.864908	0.583533	0	0.822142	0.255795
Brain	mouse_Brain2545	0.999214	0	0	0.994499	0.404715
Brain	mouse_Brain3005	0.999667	0.000332779	0	0.991015	0.426622
Brain	mouse_Brain4397	0.679554	0.500569	0	0.882647	0.496247
Fetal_brain	mouse_Fetal_brain369	0.723577	0.924119	0	0.233062	0
Small_intestine	mouse_Intestine28	1	0	0	1	1
Small_intestine	mouse_Intestine192	0.994792	0.0416667	0	1	0.208333
Small_intestine	mouse_Intestine260	0.0730769	0	0	0.0692308	0.0423077
Small_intestine	mouse_Intestine3260	0.485583	0	0.000306748	0.63865	0.160429
Small_intestine	mouse_Intestine1449	0.955141	0	0	0.815735	0.910973
Small_intestine	mouse_Intestine529	0.862004	0	0	0.752363	0.780718
Kidney	mouse_Kidney203	0.91133	0.0492611	0	0.699507	0.325123
Kidney	mouse_Kidney7926	0.91244	0.118471	0.147363	0.856548	0.0374716
Kidney	mouse_Kidney1435	0.70453	0.542857	0.160279	0.418118	0.101742
Liver	mouse_Liver3729	0.995173	0	0.176991	0.995173	0.536605
Liver	mouse_Liver4122	0.997574	0.000727802	0.203057	0.987627	0.412664
Liver	mouse_Liver7761	0.814972	NA	NA	NA	0.21943
Liver	mouse_Liver18000	0.995833	NA	0.186111	0.996333	0.214333
Lung	mouse_Lung769	0.983095	0	0	0.981795	0.344603
Lung	mouse_Lung707	0.992928	0	0	0.471004	0.299859
Lung	mouse_Lung1920	0.604688	0	0	0.884375	0
Lung	mouse_Lung6340	0.739274	0.209621	0	0.592429	0.0599369
Mammary_gland	mouse_Mammary_gland133	0.736842	0	0	0.533835	0.240602
Pancreas	mouse_Pancreas1354	0.988183	0.115953	0.133678	0.758493	0.39291
Pancreas	mouse_Pancreas108	1	0	0	0.00925926	1
Pancreas	mouse_Pancreas131	1	0	0	0.992366	0.305344
Pancreas	mouse_Pancreas207	0.980676	0	0	0.903382	0.26087
Spleen	mouse_Spleen1759	0.964753	0	0.0142126	0.862422	0.0233087
Spleen	mouse_Spleen1433	0.944173	0	0.0872296	0.804606	0.00697837
Spleen	mouse_Spleen1081	0.93247	0	0.0860315	0.777058	0.000925069
Testis	mouse_Testis2584	0.806115	0.86339	0.0665635	0.508514	0.0878483
Testis	mouse_Testis4239	0.819769	0.0136825	0.185893	0.659118	0.0721868
Testis	mouse_Testis8792	0.935851	0	0.16606	0.958826	0.94131
Testis	mouse_Testis6598	0.816005	0	0.0850258	0.999394	0.804183
Testis	mouse_Testis300	0.986667	1	0.0333333	0.85	0.113333
Testis	mouse_Testis4233	0.968344	0	0.218994	0.964328	0.966218
Testis	mouse_Testis1662	0.173887	0.408544	0	0.270156	0.173285
Testis	mouse_Testis299	0.882943	0	0.234114	0.685619	0.230769
Testis	mouse_Testis199	0.839196	0	0.221106	0.884422	0.100503
Testis	mouse_Testis398	0.0552764	0	0	0.0778894	0.0276382
Testis	mouse_Testis296	0.945946	NA	NA	NA	0.097973

### Sheet: mouse cell type heatmap
Tissue	Testing data	Cell type for plot	Cell type	Accuracy (cell type, scDeepSort)	Accuracy (cell type, CellAssign)	Accuracy (cell type, Garnett)	Accuracy (cell type, SingleR)	Accuracy (cell type, scMap)	Cell sum of training set
Pancreas	mouse_Pancreas108	Acinar cell	Acinar cell	1	0	0	0.00925926	1	260
Brain	mouse_Brain19431	Astrocyte	Astrocyte	0.993763	0.00876601	0	0.974545	0.294167	199
Brain	mouse_Brain2695	Astrocyte	Astrocyte	0.899225	0	0	0.968992	0.0930233	199
Brain	mouse_Brain2502	Astrocyte	Astrocyte	0.993088	0.769585	0	0.983871	0.133641	199
Brain	mouse_Brain4397	Astrocyte	Astro	0.927861	0.925373	0	0.912935	0.199005	199
Lung	mouse_Lung6340	B cell	B cell	0.972311	0.905218	0	0.810437	0.0244941	728
Pancreas	mouse_Pancreas1354	B cell	B cell	0	0.8	0	0	0	16
Peripheral_blood	mouse_Blood768	Basophil	Basophil	0.657552	0	0.109375	0.58724	0	58
Lung	mouse_Lung1920	Basophil	Basophil	0.604688	0	0	0.884375	0	14
Lung	mouse_Lung6340	Basophil	Basophil	0.818182	0.272727	0	0.818182	0	14
Pancreas	mouse_Pancreas1354	Beta cell	Beta cell	0.998881	0	0.00111857	0.821029	0.182327	125
Pancreas	mouse_Pancreas131	Beta cell	Beta cell	1	0	0	0.992366	0.305344	125
Pancreas	mouse_Pancreas207	Beta cell	Beta cell	0.980676	0	0	0.903382	0.26087	125
Lung	mouse_Lung6340	Dendritic cell	Dendritic cell	0.969697	0	0	1	0	887
Pancreas	mouse_Pancreas1354	Ductal cell	Ductal cell	0.996364	0	0.654545	0.72	0.901818	381
Kidney	mouse_Kidney7926	Endothelial cell	Endothelial cell	0.553114	0.758242	0.490842	0.369963	0	271
Kidney	mouse_Kidney1435	Endothelial cell	Endothelial cell	0.84106	0.953642	0	0.00331126	0	271
Lung	mouse_Lung769	Endothelial cell	Endothelial cell	0.983095	0	0	0.981795	0.344603	321
Lung	mouse_Lung707	Endothelial cell	Endothelial	0.992928	0	0	0.471004	0.299859	321
Pancreas	mouse_Pancreas1354	Endothelial cell	Endothelial cell	0.971223	0.906475	0	0.582734	0.863309	719
Brain	mouse_Brain2695	Ependymal cell	Ependymal cell	0	0.8	0	0.75	0.05	9
Brain	mouse_Brain2502	Ependymal cell	Ependymal cell	0	1	0	0.955882	0	9
Brain	mouse_Brain4397	Ependymal cell	Ependymal cell	0	0.985507	0	1	0.0338164	9
Small_intestine	mouse_Intestine192	Epithelial cell	Epithelial cell	0.994792	0.0416667	0	1	0.208333	2339
Small_intestine	mouse_Intestine3260	Epithelial cell	Follicle associated epithelium	0.485583	0	0.000306748	0.63865	0.160429	671
Liver	mouse_Liver3729	Epithelial cell	Biliary epithelial cell	0.995173	0	0.176991	0.995173	0.536605	114
Liver	mouse_Liver4122	Epithelial cell	Biliary epithelial cell	0.997574	0.000727802	0.203057	0.987627	0.412664	114
Liver	mouse_Liver7761	Epithelial cell	Biliary epithelial cell	0.814972	NA	NA	NA	0.21943	114
Bone_marrow	mouse_Bone_marrow467	Erythroblast	Erythroblasts	0	0.678571	0	0.290179	0	11
Liver	mouse_Liver18000	Hepatocyte	Hepatocyte	0.995833	NA	0.186111	0.996333	0.214333	310
Kidney	mouse_Kidney203	Intercalated cell	Intercalated cell	0.963636	0	0	0.954545	0.554545	535
Kidney	mouse_Kidney7926	Intercalated cell	Intercalated cell	0.493197	0.255102	0.00680272	0.462585	0.0136054	535
Testis	mouse_Testis2584	Leydig cell	Leydig cell	0.961783	0.987261	0.140127	0.990446	0.72293	462
Kidney	mouse_Kidney7926	Loop of henle	Ascending limb of the loop of Henle	0.765354	0.910236	0.426772	0.828346	0.0425197	418
Kidney	mouse_Kidney1435	Loop of henle	Loop of henle	0.974806	0.375969	0	0.827519	0.182171	418
Mammary_gland	mouse_Mammary_gland133	Luminal cell	Luminal cell	0.736842	0	0	0.533835	0.240602	2456
Bone_marrow	mouse_Bone_marrow467	Macrophage	Macrophages	1	0	0	0.947368	0.368421	553
Brain	mouse_Brain4397	Macrophage	Macrophage	0	0.177419	0	0.580645	0.0483871	124
Kidney	mouse_Kidney7926	Macrophage	Macrophage	0.213675	0.358974	0.0598291	0.205128	0	255
Lung	mouse_Lung6340	Macrophage	Macrophage	1	0.0144231	0	0.985577	0.918269	759
Pancreas	mouse_Pancreas1354	Macrophage	Macrophage	1	0.638889	0	0.388889	0.0277778	278
Testis	mouse_Testis2584	Macrophage	Macrophage	0.676259	0.956835	0.028777	0.0143885	0	205
Brain	mouse_Brain19431	Microglia	Microglia	0.945045	0.963833	0	0.934711	0.50728	338
Brain	mouse_Brain2695	Microglia	Microglia	0.571429	0.785714	0	0.387755	0.0612245	338
Brain	mouse_Brain2502	Microglia	Microglia	0.953922	0.201961	0	0.772549	0.227451	338
Brain	mouse_Brain2545	Microglia	Microglia	0.999214	0	0	0.994499	0.404715	338
Brain	mouse_Brain3005	Microglia	Microglia	0.999667	0.000332779	0	0.991015	0.426622	338
Brain	mouse_Brain4397	Microglia	Microglia	0.939597	0.969799	0	0.889262	0.322148	338
Peripheral_blood	mouse_Blood1109	Natural killer cell	Natural killer cell	0.996393	0	0.0532011	0.808837	0.0748422	319
Peripheral_blood	mouse_Blood1223	Natural killer cell	Natural killer cell	0.998365	0	0.0956664	0.695012	0.0220769	319
Peripheral_blood	mouse_Blood1610	Natural killer cell	Natural killer cell	0.999379	0	0.0776398	0.677019	0.0645963	319
Lung	mouse_Lung6340	Natural killer cell	Natural killer cell	0.878261	0.93913	0	0.66087	0.0217391	275
Spleen	mouse_Spleen1759	Natural killer cell	Natural killer cell	0.964753	0	0.0142126	0.862422	0.0233087	80
Spleen	mouse_Spleen1433	Natural killer cell	Natural killer cell	0.944173	0	0.0872296	0.804606	0.00697837	80
Spleen	mouse_Spleen1081	Natural killer cell	Natural killer cell	0.93247	0	0.0860315	0.777058	0.000925069	80
Brain	mouse_Brain19431	Neuron	Neuron	0.027415	0.132721	0	0.0543593	0	74
Brain	mouse_Brain2695	Neuron	Interneuron	0	0	0	0	0	48
Brain	mouse_Brain2695	Neuron	Pyramidal CA1 neuron	0	0	0	0.0127796	0	48
Brain	mouse_Brain2695	Neuron	Pyramidal SS neuron	0	0	0	0.00250627	0	48
Brain	mouse_Brain2502	Neuron	GABAergic neuron	0	0.888889	0	1	0	74
Brain	mouse_Brain2502	Neuron	Glutamatergic neuron	0	0.89011	0	0.0384615	0	48
Brain	mouse_Brain4397	Neuron	GABAergic neuron	0.00626959	0.432602	0	0.877743	0.0031348	74
Brain	mouse_Brain4397	Neuron	Glutamatergic neuron	0.0071599	0.465394	0	0.221957	0	48
Brain	mouse_Brain4397	Neuron	Histaminergic neuron	0	0.142857	0	0.142857	0	48
Fetal_brain	mouse_Fetal_brain369	Neuron	Neuronal cell	0.723577	0.924119	0	0.233062	0	1595
Bone_marrow	mouse_Bone_marrow467	Neutrophil	Neutrophils	0.253165	0.949367	0	0.0253165	0.367089	14797
Lung	mouse_Lung6340	Neutrophil	Neutrophil	0.652066	0.0578009	0	0.477083	0.0318356	70
Brain	mouse_Brain19431	Oligodendrocyte	Oligodendrocyte	0.999022	0.981898	0	0.962818	0.889432	3150
Brain	mouse_Brain2695	Oligodendrocyte	Oligodendrocyte	1	0	0	0.964634	0.973171	3150
Brain	mouse_Brain2502	Oligodendrocyte	Oligodendrocyte	1	1	0	0.955479	0.996575	3150
Brain	mouse_Brain4397	Oligodendrocyte	Myelinating oligodendrocyte	0.998678	0.207535	0	0.994712	0.990086	3150
Brain	mouse_Brain19431	Oligodendrocyte precursor cell	Oligodendrocyte precursor cell	0.783555	0.943168	0	0.951632	0.203144	72
Brain	mouse_Brain2502	Oligodendrocyte precursor cell	Oligodendrocyte precursor cell	0.685185	0.888889	0	0.851852	0.0185185	72
Brain	mouse_Brain4397	Oligodendrocyte precursor cell	Oligodendrocyte precursor cell	0.960047	0.633373	0	0.9953	0.582844	72
Small_intestine	mouse_Intestine28	Paneth cell	Paneth cells	1	0	0	1	1	255
Small_intestine	mouse_Intestine260	Paneth cell	Paneth cell	0.0730769	0	0	0.0692308	0.0423077	255
Small_intestine	mouse_Intestine1449	Paneth cell	Paneth cell	0.955141	0	0	0.815735	0.910973	255
Small_intestine	mouse_Intestine529	Paneth cell	Paneth cell	0.862004	0	0	0.752363	0.780718	255
Kidney	mouse_Kidney203	Principal cell	Principal cell	0.891892	0	0	0.351351	0.0540541	185
Kidney	mouse_Kidney7926	Principal cell	Collecting duct principal cell	0.415094	0.232704	0.591195	0.283019	0	185
Bone_marrow	mouse_Bone_marrow47	Progenitor	granulocyte_monocyte progenitor	0.914894	0	NA	0.829787	0.829787	7224
Bone_marrow	mouse_Bone_marrow467	Progenitor	Progenitors	0.882759	0.0413793	0.158621	0.813793	0.744828	10623
Kidney	mouse_Kidney203	Proximal tubule cell	Proximal tubule cell	0.684211	0.526316	0	0.578947	0.0526316	958
Kidney	mouse_Kidney7926	Proximal tubule cell	Proximal tubule cell	0.986197	0	0.102357	0.923852	0.0412531	958
Kidney	mouse_Kidney1435	Proximal tubule cell	Proximal tubule cell	0.411669	0.481361	0.372771	0.278768	0.0842788	958
Testis	mouse_Testis2584	Sertoli cell	Sertoli cell	0.791647	0.839043	0.0581886	0.469733	0	269
Testis	mouse_Testis6598	Spermatid	Elongating spermatid	0.816005	0	0.0850258	0.999394	0.804183	6896
Testis	mouse_Testis1662	Spermatid	Spermatid	0.173887	0.408544	0	0.270156	0.173285	6896
Testis	mouse_Testis299	Spermatid	Spermatid	0.882943	0	0.234114	0.685619	0.230769	6896
Testis	mouse_Testis8792	Spermatocyte	Spermatocyte	0.935851	0	0.16606	0.958826	0.94131	3686
Testis	mouse_Testis4233	Spermatocyte	Spermatocyte	0.968344	0	0.218994	0.964328	0.966218	3686
Testis	mouse_Testis199	Spermatocyte	Spermatocyte	0.839196	0	0.221106	0.884422	0.100503	3686
Testis	mouse_Testis398	Spermatocyte	Spermatocyte	0.0552764	0	0	0.0778894	0.0276382	3686
Testis	mouse_Testis4239	Spermatogonia	Spermatogonia	0.819769	0.0136825	0.185893	0.659118	0.0721868	1804
Testis	mouse_Testis300	Spermatogonia	Spermatogonia	0.986667	1	0.0333333	0.85	0.113333	1804
Testis	mouse_Testis296	Spermatogonia	Spermatogonia	0.945946	NA	NA	NA	0.097973	1804
Lung	mouse_Lung6340	T cell	T cell	0.887755	0.00204082	0	0.985714	0.0408163	513
